# Validation of an optimised Oxford Nanopore sequencing workflow versus Illumina for mycobacteria from primary MGIT culture

**DOI:** 10.64898/2026.02.04.703726

**Authors:** Catriona S Baker, Matthew Colpus, Jess Gentry, Alexandra Hall, Eloïse Roghi, Hermione Webster, Bronte Drummond, Ruth Cooper, Hieu Thai, Jeremy Westhead, Robert Turner, Timothy EA Peto, Philip W Fowler, Marcus Morgan, Derrick W Crook

**Affiliations:** Modernising Medical Microbiology Unit, Nuffield Department of Medicine, University of Oxford; Oxford University Hospitals NHS Foundation Trust; National Institute of Health Research Oxford Biomedical Research Centre, University of Oxford, Oxford, UK; Health Protection Research Unit in Healthcare Associated Infections and Antimicrobial Resistance, John Radcliffe Hospital, Oxford, U.K; Shared Hospital Laboratory and Sunnybrook Research Institute, Sunnybrook Hospital, Toronto, Canada

**Keywords:** Mycobacteria, whole genome sequencing, DNA extraction, long read sequencing

## Abstract

Illumina sequencing of primary MGIT™ cultures is an established workflow in several reference mycobacteriology laboratories. Oxford Nanopore Technologies (ONT) provides real-time genetic sequencing yielding long reads which help resolve repetitive genomes and is being explored for in-house implementation within diagnostic laboratories. However, low DNA yields from primary MGIT cultures frequently limit the application of ONT workflows, due to high minimum DNA input requirements for library preparation.

We validated a modified ONT workflow combining rapid, semi-automated DNA extraction from MGIT cultures with Rapid PCR-Barcoding for whole-genome amplification, and compared its performance with Illumina sequencing for species identification and *Mycobacterium tuberculosis* complex (MTBC) single-nucleotide polymorphism (SNP) detection. A platform-agnostic analysis pipeline enabled consistent human read removal, taxonomic assignment, and MTBC genomic characterisation. ONT sequencing data was subsampled at 1, 6, and 72 hours to determine the earliest time point for reliable species identification.

The concordance between sequencing platforms on species classification was 98.3% (95.8-99.5%) with all differences arising from potential mixed infections. SNP agreement was high, with a mean of 0.3 and a median of 0 SNP differences between sequencing platforms after masking. These findings demonstrate the feasibility of PCR-amplified ONT sequencing as a reliable alternative for routine genomic characterisation of MGIT cultures.

**IMPORTANCE:** Rapid identification of mycobacterial infections is essential for timely patient care and infection control. Many clinical laboratories currently rely on outsourcing sequencing to external reference centres, which adds time and delays the return of clinically actionable results. These services commonly use Illumina sequencing, which, while highly accurate, involves complex workflows and longer turnaround times. Newer technologies offer the potential to generate results in real time, but their use has been limited by the low amount of DNA available from routine culture samples.

In this study, we developed an improved workflow that increases the amount of usable DNA and enables reliable, rapid sequencing directly from these samples. This approach allows multiple samples to be processed together and reduces the time needed to obtain results. Importantly, it could enable clinical laboratories to perform sequencing in-house, reducing reliance on external services and improving turnaround times.
