## supplement_table_7 for "Validation of an optimised Oxford Nanopore sequencing workflow versus Illumina for mycobacteria from primary MGIT culture"

### Sheet: supp_mat_8_sylph_species_counts
species	count (either)	count (Illumina)	count (ONT)	count (both)
Mycobacterium intracellulare	77	77	75	75
Mycobacterium tuberculosis	47	46	47	46
Mycobacterium avium	43	43	43	43
Mycobacterium abscessus	41	41	40	40
Mycobacterium gordonae	14	14	14	14
Mycobacterium sp020217485	12	12	12	12
Mycobacterium paragordonae	6	6	6	6
Mycobacterium kansasii	5	5	5	5
Mycobacterium gwanakae	4	4	4	4
Mycobacterium xenopi	3	3	3	3
Mycobacterium marseillense	3	3	3	3
Mycobacterium simiae	2	2	2	2
Mycobacterium fortuitum	2	2	2	2
Mycobacterium llatzerense	2	2	2	2
Mycobacterium gordonae B	2	2	2	2
Mycobacterium arupense	1	1	1	1
Mycobacterium malmoense	1	1	1	1
Mycobacterium nebraskense	1	1	1	1
Mycobacterium porcinum	1	1	1	1
Mycobacterium septicum	1	1	1	1
Mycobacterium sp018326285	1	1	1	1

### Sheet: dictionary
Frequency of mycobacterium species according to Sylph
Note that samples may contain multiple species
For each species gives four counts
Illumina	number of samples containing the species according to Illumina
ONT	number of samples containing the species according to ONT
both	number of samples containing that species in both platforms
either	number of samples containing that species in either platform
