## supplement_table_8 for "Validation of an optimised Oxford Nanopore sequencing workflow versus Illumina for mycobacteria from primary MGIT culture"

### Sheet: species_id_comp_mapping
sample	genome_name	coverage_1	meandepth_1	expected_coverage_1	coverage_2	meandepth_2	expected_coverage_2
BCG	M.avium				5.31647	0.0584886	5.6811
BCG	M.tuberculosis	97.4419	194.735	100	97.6472	190.884	100
H1	M.tuberculosis	99.9793	349.713	100
H2	M.tuberculosis	99.994	314.982	100	99.9999	101.464	100
H3	M.tuberculosis	99.9968	318.274	100	100	216.999	100
M1	M.avium	90.6478	131.613	100	91.3849	100.309	100
M1	M.lepraemurium	48.4851	12.1017	99.9994	13.9857	3.25322	96.135
M10	M.abscessus	88.0865	163.988	100	89.2516	179.498	100
M10	M.avium	10.7141	0.153835	14.2587	7.88569	0.0857921	8.2215
M10	M.tuberculosis				5.80048	0.0624987	6.05857
M11	M.intracellulare	96.181	168.571	100	96.4794	122.511	100
M11	M.tuberculosis				5.60953	0.0816286	7.83858
M12	M.intracellulare	96.6738	146.479	100	96.3269	84.0117	100
M13	M.tuberculosis	99.6003	186.306	100	99.7116	114.07	100
M14	M.intracellulare	54.5708	1.11527	67.2173	40.5872	0.713026	50.9841
M14	M.tuberculosis	99.7278	198.578	100	99.7727	133.802	100
M15	M.intracellulare	74.1396	58.8717	100	78.766	91.1983	100
M16	M.intracellulare				6.74011	0.0708309	6.83806
M16	M.tuberculosis				9.94745	0.112503	10.6405
M17	M.abscessus	45.6492	0.875289	58.3258
M17	M.nebraskense	91.0429	145.288	100	92.0675	184.554	100
M17	M.tuberculosis				9.65651	0.105484	10.0111
M18	M.tuberculosis	7.99121	0.112412	10.6324	15.3225	0.171322	15.745
M19	M.intracellulare	76.378	22.7077	100	80.9055	27.523	100
M19	M.marseillense	69.6976	23.5956	100	54.2778	10.702	99.9978
M2	M.tuberculosis	96.8672	5.18753	99.4414	99.8104	68.1426	100
M20	M.kansasii	96.5463	112.84	100	98.1947	171.586	100
M20	M.tuberculosis				8.38654	0.0906968	8.67054
M21	M.intracellulare	69.5174	27.2833	100	69.2938	49.7449	100
M21	M.tuberculosis				10.7608	0.186392	17.0052
M22	M.avium	93.0965	98.7664	100	93.7233	72.0589	100
M22	M.lepraemurium	43.2463	7.53705	99.9467	11.4134	1.73348	82.3331
M23	M.avium	93.323	149.628	100	93.7587	130.545	100
M23	M.intracellulare	35.6001	2.30458	90.0199
M23	M.lepraemurium	46.5424	12.4428	99.9996	15.6012	3.05267	95.2767
M23	M.paragordonae	5.17081	0.0888731	8.50383
M24	M.avium	95.7534	112.316	100	95.8848	122.089	100
M24	M.lepraemurium	31.2938	4.967	99.3036	6.2348	1.0757	65.8941
M25	M.avium	90.176	25.5453	100	91.0514	45.7726	100
M25	M.lepraemurium	32.7858	2.14158	88.2531	9.36575	1.77235	83.0067
M26	M.intracellulare	76.4836	22.4668	100	85.6184	37.7567	100
M26	M.marseillense	69.6864	23.3499	100	60.9684	14.6693	100
M26	M.tuberculosis				6.2277	0.0712229	6.87457
M27	M.intracellulare	71.6716	52.6651	100	70.7485	69.6201	100
M28	M.abscessus	91.8395	149.497	100	92.4664	142.722	100
M29	M.intracellulare	96.8157	124.078	100	97.0581	89.7508	100
M29	M.kansasii	99.8522	13.5362	99.9999	99.867	8.29771	99.9751
M3	M.abscessus	91.081	261.576	100	91.3222	135.695	100
M3	M.intracellulare	85.1578	2.93594	94.6919
M30	M.intracellulare	96.7937	117.779	100	97.0105	143.199	100
M31	M.tuberculosis	99.7648	200.331	100	99.825	151.238	100
M32	M.avium	90.6409	120.69	100	91.4604	95.5602	100
M32	M.lepraemurium	49.1029	10.9787	99.9983	14.4994	3.19513	95.9039
M33	M.gordonae	46.814	22.1395	100	64.9651	17.9372	100
M33	M.paragordonae	57.7986	36.2866	100	84.4836	60.0269	100
M34	M.abscessus	91.864	175.756	100	92.389	142.671	100
M35	M.intracellulare	74.4039	17.1033	100	82.748	24.8983	100
M35	M.marseillense	67.1908	17.8281	100	56.6388	10.6103	99.9975
M36	M.intracellulare	70.4462	50.6976	100	69.1362	63.8987	100
M37	M.intracellulare	97.5203	173.823	100	97.2649	123.547	100
M38	M.abscessus	90.6128	171.442	100	91.0967	166.438	100
M38	M.avium				5.36877	0.0585718	5.68895
M38	M.intracellulare				5.81394	0.0593781	5.76496
M38	M.tuberculosis				5.76802	0.0592656	5.75436
M39	M.abscessus	20.5529	0.309644	26.6292
M39	M.tuberculosis	99.7219	294.264	100	99.7462	137.278	100
M4	M.abscessus	90.9493	104.278	100
M4	M.intracellulare	96.8614	82.3157	100	96.6797	89.4508	100
M40	M.avium	92.775	139.991	100	93.3557	117.937	100
M40	M.lepraemurium	50.881	12.8296	99.9997	14.5616	2.95902	94.813
M41	M.tuberculosis	99.3009	207.842	100	99.4647	142.947	100
M42	M.intracellulare	96.8271	78.2889	100	97.0507	109.489	100
M42	M.tuberculosis				5.6443	0.073732	7.10794
M43	M.abscessus	88.57	151.932	100	89.7448	181.808	100
M43	M.avium				6.3486	0.0686104	6.63096
M43	M.intracellulare				6.20235	0.06295	6.10096
M43	M.tuberculosis				5.10344	0.0542786	5.28318
M44	M.abscessus				6.4938	0.0684749	6.61831
M44	M.avium				7.96672	0.085043	8.15272
M44	M.intracellulare				6.86102	0.0741699	7.14861
M44	M.tuberculosis	99.3904	101.65	100	99.6349	229.686	100
M45	M.avium	96.8601	184.607	100	97.3348	116.663	100
M45	M.lepraemurium	39.3867	9.75928	99.9942	8.35016	1.30169	72.7928
M46	M.llatzerense	77.271	39.7627	100	79.4104	34.2513	100
M47	M.abscessus	99.6742	212.46	100	99.6878	147.566	100
M47	M.avium	20.5101	0.319134	27.3222	8.57306	0.0934154	8.91849
M48	M.intracellulare	89.1679	82.9574	100	90.7543	96.8747	100
M49	M.avium	93.3365	122.633	100	93.8966	120.845	100
M49	M.lepraemurium	47.613	10.3901	99.9969	14.1891	3.00105	95.0265
M5	M.intracellulare	83.1967	2.76936	93.7298	94.8159	4.94758	99.2899
M50	M.intracellulare	72.4449	11.1883	99.9986	83.1071	35.133	100
M50	M.marseillense	65.8139	11.8459	99.9993	59.7888	13.9481	99.9999
M51	M.tuberculosis	98.7237	124.067	100	98.7086	77.0283	100
M52	M.tuberculosis	99.5698	240.471	100	99.2126	77.5273	100
M53	M.intracellulare	97.1215	138.312	100	96.8048	78.7364	100
M54	M.avium	26.3146	0.467397	37.3369
M54	M.paragordonae	89.0914	20.2093	100	91.986	28.9788	100
M55	M.intracellulare	96.8074	95.8579	100	97.006	63.3718	100
M56	M.tuberculosis	99.6582	177.942	100	99.6584	79.331	100
M57	M.avium	92.951	104.344	100	93.3772	75.7973	100
M57	M.lepraemurium	44.3841	8.55035	99.9807	10.571	1.71471	81.9984
M58	M.paragordonae	68.0913	13.4391	99.9999	85.5953	17.4961	100
M59	M.porcinum	94.503	140.907	100	95.3772	57.948	100
M6	M.tuberculosis	99.8373	200.857	100	99.8446	239.823	100
M60	M.abscessus	92.0641	203.848	100	92.4397	187.511	100
M60	M.intracellulare				5.44443	0.0643987	6.23689
M61	M.gordonae	58.3545	31.2203	100	78.2198	67.2426	100
M61	M.paragordonae	51.9748	20.6211	100	68.883	28.5952	100
M62	M.abscessus	94.5645	192.067	100	94.9117	186.457	100
M63	M.intracellulare	95.7056	111.817	100	95.5248	139.782	100
M64	M.gordonae	60.0659	45.8725	100	78.9242	52.5326	100
M64	M.paragordonae	54.4466	30.9878	100	68.1633	22.8599	100
M65	M.abscessus	47.458	0.997283	63.112	70.0786	1.37318	74.67
M65	M.gordonae	58.0815	23.7881	100	77.967	38.943	100
M65	M.paragordonae	60.2545	16.1062	100	71.3288	16.9865	100
M66	M.abscessus				5.61406	0.0602646	5.84846
M66	M.intracellulare	94.9033	114.148	100	93.4615	136.039	100
M67	M.abscessus	91.8098	177.083	100	92.6635	205.314	100
M67	M.intracellulare				5.51977	0.0596478	5.79037
M68	M.abscessus				5.43329	0.0559073	5.43732
M68	M.intracellulare	96.5892	99.8424	100	96.8524	136.584	100
M69	M.intracellulare	97.119	134.666	100	97.0005	107.627	100
M7	M.paragordonae	91.3452	86.4337	100	92.6455	77.5782	100
M70	M.avium	90.0832	169.566	100	91.1763	154.377	100
M70	M.lepraemurium	52.9258	16.4149	100	20.8286	5.95873	99.7417
M70	M.tuberculosis				11.7317	0.154965	14.3555
M71	M.avium	92.6715	112.533	100	93.4867	154.776	100
M71	M.chelonae				5.1952	0.05376	5.23405
M71	M.lepraemurium	49.5172	10.7031	99.9978	17.4645	3.92854	98.0328
M71	M.tuberculosis				16.5252	0.199461	18.0828
M72	M.avium				12.6961	0.146268	13.6074
M72	M.chelonae				6.4762	0.0689744	6.66494
M72	M.intracellulare				6.83122	0.0703299	6.79137
M72	M.tuberculosis	99.6466	185.458	100	99.8007	313.613	100
M73	M.avium				14.8262	0.169456	15.5876
M73	M.chelonae	87.1873	164.828	100	88.9186	288.638	100
M73	M.stephanolepidis	29.7159	12.3361	99.9996
M73	M.tuberculosis				24.4203	0.289596	25.1434
M74	M.abscessus	37.7468	0.659615	48.295
M74	M.avium	93.1206	141.775	100	93.7165	174.323	100
M74	M.chelonae				6.64686	0.0695043	6.71439
M74	M.intracellulare	97.3953	11.3486	99.9988	97.6759	13.4416	99.9999
M74	M.lepraemurium	45.544	11.0695	99.9984	16.3207	4.05425	98.2652
M74	M.tuberculosis				21.1994	0.253224	22.3706
M75	M.avium				14.2826	0.162879	15.0306
M75	M.chelonae				7.60395	0.0810416	7.78447
M75	M.tuberculosis	99.7487	289.31	100	99.8297	346.658	100
M8	M.avium	92.3591	152.565	100	93.1279	154.317	100
M8	M.lepraemurium	44.28	11.6352	99.9991	14.1084	4.53132	98.9234
M8	M.tuberculosis				6.17559	0.104814	9.9508
M9	M.intracellulare	6.83001	0.094607	9.02696	12.4802	0.141313	13.1782
M9	M.tuberculosis	99.7192	163.25	100	99.7608	237.687	100
Q1	M.abscessus	88.071	138.847	100	89.6882	159.506	100
Q1	M.tuberculosis				8.68821	0.0929246	8.87378
Q10	M.abscessus				5.57496	0.0577823	5.61446
Q10	M.tuberculosis	99.4082	176.469	100	99.4848	183.602	100
Q11	M.tuberculosis	99.4433	293.937	100	99.5397	255.741	100
Q12	M.intracellulare	96.8014	188.123	100	96.9984	59.4783	100
Q12	M.tuberculosis				6.3417	0.0678617	6.56103
Q13	M.intracellulare	76.5	29.8254	100	82.5836	21.2112	100
Q13	M.marseillense	70.4694	30.6415	100	55.6834	8.34472	99.9762
Q13	M.tuberculosis				6.96545	0.0803471	7.7204
Q14	M.avium	97.2124	266.139	100	97.0814	65.0187	100
Q14	M.lepraemurium	38.3376	12.3796	99.9996
Q14	M.tuberculosis				5.90532	0.107516	10.1938
Q15	M.tuberculosis	99.7961	246.433	100	99.6654	106.28	100
Q16	M.tuberculosis	86.4261	3.74157	97.6283	99.3852	120.366	100
Q17	M.avium	91.8205	154.972	100	92.1038	52.7889	100
Q17	M.intracellulare	97.5486	33.3914	100	94.4897	4.48132	98.8682
Q17	M.lepraemurium	50.908	14.2354	99.9999	10.9111	1.93234	85.5191
Q18	M.kansasii	93.7154	177.538	100	94.7468	51.6588	100
Q18	M.pseudokansasii	6.06587	7.85539	99.9612
Q18	M.tuberculosis				5.53363	0.0575523	5.59275
Q19	M.tuberculosis	99.7908	331.529	100	99.8266	98.8262	100
Q2	M.abscessus				7.17193	0.0767633	7.3891
Q2	M.intracellulare	96.8167	176.342	100	97.0851	145.619	100
Q2	M.tuberculosis				20.0068	0.249015	22.0432
Q20	M.paragordonae	91.3869	218.548	100	92.6027	62.5043	100
Q20	M.tuberculosis				8.12069	0.150394	13.9631
Q21	M.avium	92.967	177.27	100	93.4818	75.8164	100
Q21	M.lepraemurium	46.6964	13.7359	99.9999	11.016	1.76778	82.9288
Q21	M.tuberculosis				7.99246	0.0920671	8.79561
Q22	M.tuberculosis	98.85	377.29	100	98.9443	168.185	100
Q23	M.abscessus	88.4331	204.21	100	89.0209	60.2054	100
Q24	M.intracellulare	86.8218	111.696	100	84.5272	46.6429	100
Q24	M.tuberculosis				7.01806	0.0807552	7.75805
Q25	M.tuberculosis	99.6379	245.358	100	99.7734	148.692	100
Q26	M.tuberculosis	99.5482	352.885	100	99.3548	91.3429	100
Q27	M.intracellulare	98.1424	159.073	100	97.6635	52.4295	100
Q27	M.tuberculosis				5.30582	0.0685499	6.62531
Q28	M.abscessus	91.8041	172.994	100	92.3973	29.2358	100
Q28	M.intracellulare	97.8474	86.7995	100	98.0135	50.8582	100
Q29	M.abscessus	91.8198	310.11	100	92.4038	76.8831	100
Q3	M.abscessus				10.7021	0.114856	10.8505
Q3	M.tuberculosis	98.71	351.576	100	98.9772	291.006	100
Q30	M.intracellulare	97.4625	193.015	100	97.6527	76.8899	100
Q30	M.tuberculosis				10.1629	0.147859	13.7447
Q31	M.intracellulare	96.5878	180.806	100	96.2041	39.8729	100
Q32	M.intracellulare	96.1591	194.69	100	96.4286	48.8276	100
Q32	M.tuberculosis				5.66855	0.0617083	5.98429
Q33	M.abscessus	91.7027	19.9296	100	88.3864	3.25511	96.1423
Q33	M.gordonae	59.4885	52.5307	100	77.8282	19.3547	100
Q33	M.paragordonae	53.5508	34.2902	100	62.2677	8.06444	99.9685
Q34	M.intracellulare	96.8159	193.45	100	97.0599	66.0164	100
Q34	M.tuberculosis				6.84014	0.0832244	7.98554
Q35	M.intracellulare	97.7746	109.738	100	97.8532	41.0071	100
Q36	M.intracellulare	96.5575	169.544	100	96.765	106.615	100
Q37	M.paragordonae	91.3118	124.831	100	92.6156	86.1272	100
Q38	M.intracellulare	96.7587	43.5496	100	97.0255	93.8159	100
Q39	M.intracellulare	71.954	88.0382	100	70.1866	58.8922	100
Q40	M.tuberculosis	99.0104	295.65	100	99.038	153.023	100
Q41	M.gordonae	60.2159	54.1684	100	79.4288	59.2374	100
Q41	M.paragordonae	54.5227	36.0326	100	69.1896	25.5265	100
Q42	M.intracellulare	96.5879	195.083	100	96.7979	69.9354	100
Q43	M.intracellulare	95.0014	190.881	100	94.9706	64.5322	100
Q44	M.avium	92.0566	166.139	100	92.0817	68.9804	100
Q44	M.intracellulare	40.7783	1.70118	81.7532	21.8832	0.443717	35.8353
Q44	M.lepraemurium	55.2567	15.4341	100	13.3437	2.53234	92.0527
Q44	M.marseillense	87.0182	15.5489	100	89.4233	6.14785	99.7862
Q45	M.abscessus	15.1874	0.289517	25.1375
Q45	M.avium	93.0166	221.063	100	92.6191	59.972	100
Q45	M.lepraemurium	54.4915	21.1829	100	12.787	2.16582	88.5344
Q45	M.marseillense	62.8241	2.11769	87.9691	38.4081	0.588101	44.4619
Q47	M.avium	92.7752	137.149	100	93.1429	74.8852	100
Q47	M.lepraemurium	38.1571	9.06664	99.9885	9.47539	1.80947	83.6259
Q48	M.avium	92.8741	211.755	100	93.4664	102.051	100
Q48	M.lepraemurium	52.1524	17.645	100	13.8526	2.44074	91.2904
Q49	M.intracellulare	76.0724	27.143	100	79.2605	13.1057	99.9998
Q49	M.marseillense	69.23	29.1936	100	52.9622	5.8653	99.7164
Q5	M.tuberculosis	98.8574	77.3237	100	99.3683	178.529	100
Q50	M.intracellulare	87.2557	104.213	100	84.0982	44.5357	100
Q51	M.intracellulare				6.91684	0.114444	10.8138
Q51	M.simiae	89.822	193.824	100	90.6599	160.314	100
Q52	M.intracellulare	97.6051	166.286	100	97.3125	104.632	100
Q53	M.intracellulare	96.9386	154.473	100	96.7849	97.648	100
Q54	M.intracellulare	77.3343	33.6102	100	79.804	16.7253	100
Q54	M.marseillense	70.5894	34.6004	100	50.489	6.26731	99.8103
Q55	M.tuberculosis	99.4147	62.9143	100	99.7278	176.418	100
Q56	M.paragordonae	91.3265	192.106	100	92.5506	115.092	100
Q57	M.abscessus	91.6579	20.447	100	77.5803	1.79491	83.3858
Q57	M.avium	93.1975	240.056	100	93.7788	125.236	100
Q57	M.intracellulare				41.3142	2.21374	89.0709
Q57	M.lepraemurium	48.9443	18.32	100	14.0212	2.83107	94.105
Q58	M.avium				6.63812	0.0869275	8.32564
Q58	M.fortuitum	93.247	134.984	100	95.2854	140.172	100
Q58	M.intracellulare				8.57628	0.094265	8.99584
Q59	M.abscessus				6.40864	0.0690322	6.67034
Q59	M.gordonae	58.985	49.1905	100	77.6569	27.7738	100
Q59	M.paragordonae	53.2112	32.4566	100	64.8405	12.2517	99.9995
Q6	M.abscessus	99.0034	285.295	100	99.2056	318.941	100
Q6	M.tuberculosis				20.5458	0.240707	21.3928
Q60	M.abscessus	88.0442	200.73	100	89.3505	114.114	100
Q60	M.intracellulare				6.2574	0.0663743	6.42195
Q61	M.tuberculosis	99.5837	397.426	100	99.6384	76.0145	100
Q62	M.abscessus	91.9992	179.157	100	92.3875	48.1165	100
Q62	M.intracellulare				5.9519	0.0630942	6.1145
Q63	M.abscessus				7.69723	0.0871287	8.34409
Q63	M.intracellulare	96.8003	144.977	100	97.0117	76.7039	100
Q64	M.abscessus				6.00655	0.0621864	6.02923
Q64	M.intracellulare	72.9844	93.3507	100	67.5636	30.5197	100
Q65	M.avium	92.705	186.155	100	93.0798	59.5291	100
Q65	M.lepraemurium	51.4036	14.8794	100	9.24851	1.57861	79.3738
Q67	M.abscessus				7.36468	0.0756836	7.28905
Q67	M.gordonae	43.4161	26.5964	100	52.8185	8.83462	99.9854
Q67	M.paragordonae	56.3432	50.9422	100	79.4076	40.0769	100
Q68	M.abscessus	88.0554	121.481	100	89.3988	60.0891	100
Q69	M.abscessus				8.0821	0.103291	9.81355
Q69	M.avium	92.6122	221.001	100	93.1276	66.9837	100
Q69	M.lepraemurium	47.1268	16.763	100	11.968	2.18644	88.7684
Q69	M.tuberculosis				99.5288	25.1168	100
Q7	M.abscessus	91.8941	320.935	100	92.7887	185.103	100
Q7	M.tuberculosis	87.4594	3.70395	97.5374	95.3594	3.40502	96.6794
Q70	M.intracellulare	78.1355	41.3378	100
Q70	M.marseillense	71.6245	42.583	100
Q71	M.abscessus				6.68314	0.0693716	6.70201
Q71	M.intracellulare	71.3678	78.4233	100	69.5781	37.5179	100
Q72	M.abscessus				6.8973	0.082029	7.87548
Q72	M.avium	90.2365	184.405	100	91.0817	55.1242	100
Q72	M.lepraemurium	53.3448	16.8741	100	13.889	2.02773	86.8366
Q73	M.abscessus	91.6859	313.695	100	92.174	93.0864	100
Q73	M.intracellulare				6.58978	0.0720789	6.95425
Q74	M.abscessus				8.82228	0.0934912	8.9254
Q74	M.intracellulare	86.7429	74.2209	100	85.5248	50.4824	100
Q75	M.abscessus				12.5236	0.139617	13.0309
Q75	M.intracellulare	71.0236	73.6075	100	67.5297	42.5374	100
Q76	M.abscessus				9.80975	0.105878	10.0466
Q76	M.intracellulare	78.3668	41.0027	100	81.6943	23.9539	100
Q76	M.marseillense	72.1692	42.1364	100	56.5803	9.67746	99.9937
Q77	M.intracellulare	96.8035	207.082	100	96.9942	50.7462	100
Q78	M.abscessus	91.9102	312.694	100	92.2502	104.717	100
Q79	M.abscessus	91.7928	126.111	100	92.5011	29.8533	100
Q79	M.avium	92.9434	61.6248	100	93.5347	32.4853	100
Q79	M.lepraemurium	37.0814	4.82265	99.1955	8.17571	0.715634	51.1118
Q8	M.abscessus				13.175	0.14064	13.1198
Q8	M.tuberculosis	99.7611	312.611	100	99.8614	422.792	100
Q80	M.abscessus				9.87869	0.104946	9.96269
Q80	M.intracellulare	96.788	172.846	100	97.0774	66.7579	100
Q81	M.abscessus	91.8904	310.783	100	92.4384	103.101	100
Q81	M.intracellulare				7.66054	0.0832686	7.9896
Q82	M.abscessus				7.91349	0.0814048	7.81795
Q82	M.avium	86.0309	3.86101	97.8953	62.1775	1.13538	67.87
Q82	M.intracellulare	95.1958	161.71	100	92.3223	52.1107	100
Q82	M.lepraemurium	6.93002	0.164943	15.2058
Q9	M.abscessus				8.39837	0.090172	8.6226
Q9	M.intracellulare	77.242	30.2098	100	85.7024	54.5582	100
Q9	M.marseillense	70.4955	31.1104	100	65.2447	24.211	100
Q9	M.tuberculosis				21.056	0.261136	22.9824
X1	M.abscessus				10.6643	0.130772	12.2582
X1	M.avium	90.5972	105.668	100	91.4799	94.7759	100
X1	M.chelonae				5.24388	0.0543031	5.2855
X1	M.lepraemurium	48.0553	9.61612	99.9933	16.3538	3.32922	96.4179
X1	M.tuberculosis				8.67918	0.0932966	8.90767
X10	M.avium				6.19265	0.0661043	6.39668
X10	M.septicum	89.2285	66.682	100	92.5789	76.4787	100
X11	M.intracellulare	97.7447	141.183	100	97.8413	70.1291	100
X12	M.avium	90.7267	137.69	100	91.4991	69.0147	100
X12	M.lepraemurium	47.9879	10.8328	99.998	12.0522	1.99012	86.3321
X13	M.tuberculosis	99.6358	15.8378	100	99.8431	106.526	100
X14	M.abscessus				5.49381	0.0562002	5.46501
X14	M.avium				6.96508	0.116869	11.0298
X15	M.abscessus				5.56873	0.0729018	7.03079
X15	M.avium	92.4516	152.938	100	93.0992	94.6413	100
X15	M.lepraemurium	44.0262	10.5963	99.9975	11.6664	2.69517	93.2469
X16	M.arupensis	87.3046	47.1539	100	88.4869	49.9286	100
X17	M.gordonae	58.4098	26.839	100	77.2054	26.3594	100
X17	M.paragordonae	52.0307	17.9778	100	62.0381	12.1003	99.9994
X18	M.avium	92.5069	163.233	100	92.9777	90.3562	100
X18	M.lepraemurium	45.2184	11.7276	99.9992	9.52524	2.85515	94.2453
X19	M.abscessus				6.54233	0.0864579	8.28258
X19	M.avium	90.8396	138.994	100	91.8626	99.1284	100
X19	M.intracellulare	28.1982	1.50886	77.8838
X19	M.lepraemurium	52.8615	12.6178	99.9997	15.6624	3.49686	96.9708
X19	M.marseillense	87.3841	17.3144	100	89.977	12.4125	99.9996
X19	M.tuberculosis				5.41995	0.0572851	5.56752
X2	M.abscessus	91.5077	264.109	100	91.9466	110.314	100
X20	M.tuberculosis	99.8246	240.694	100	99.8441	97.8632	100
X21	M.gordonae	45.7821	19.1537	100	56.3022	8.06525	99.9686
X21	M.paragordonae	56.4913	31.4646	100	82.1989	26.9394	100
X22	M.abscessus				6.14899	0.0844274	8.09616
X22	M.intracellulare				5.67445	0.0735033	7.08669
X22	M.simiae	92.1613	119.559	100	93.215	75.6105	100
X23	M.llatzerense	88.2215	29.3531	100	89.2465	47.6202	100
X24	M.abscessus				5.05692	0.0513172	5.00227
X24	M.avium	85.929	4.82735	99.1992	84.1118	2.67093	93.0812
X24	M.intracellulare	88.0359	25.3812	100	85.494	15.3586	100
X24	M.lepraemurium	15.5294	0.42116	34.3715
X24	M.paragordonae	8.57448	0.147662	13.7277	12.2617	0.138103	12.8991
X24	M.tuberculosis	99.8428	199.354	100	99.8792	91.6555	100
X25	M.abscessus	87.0616	145.866	100	88.4308	108.98	100
X25	M.intracellulare				6.27484	0.065259	6.31752
X25	M.tuberculosis				5.53561	0.0576886	5.60562
X26	M.abscessus				7.00933	0.0882354	8.44547
X26	M.avium	91.2117	196.755	100	91.8898	124.569	100
X26	M.lepraemurium	56.6727	17.6005	100	16.3879	4.31293	98.6606
X26	M.tuberculosis				5.28957	0.0744673	7.17622
X27	M.intracellulare	96.1966	116.833	100	96.437	71.7054	100
X28	M.tuberculosis	99.4794	61.5963	100	99.5162	19.3085	100
X29	M.tuberculosis	99.2316	189.207	100	99.2268	28.473	100
X3	M.kansasii	96.5386	123.396	100	98.0897	74.846	100
X30	M.intracellulare	25.7933	0.643166	47.4374	8.14028	0.123339	11.6036
X30	M.kansasii	94.6088	96.8038	100	95.4092	17.6167	100
X30	M.marseillense	24.4865	0.555125	42.5999
X31	M.intracellulare	96.8192	164.668	100	96.8928	18.3073	100
X32	M.malmoense	97.8431	138.904	100	98.4129	24.9734	100
X33	M.gordonae	53.254	6.92756	99.902	65.9983	2.10297	87.7907
X33	M.intracellulare	76.2104	24.9655	100	74.4915	6.75845	99.8839
X33	M.marseillense	71.2928	26.1348	100	46.8696	2.8539	94.2381
X33	M.paragordonae	45.2073	4.61633	99.0111	38.3091	0.936747	60.8099
X34	M.chelonae	87.7102	187.718	100	89.5943	113.267	100
X34	M.intracellulare				7.05653	0.0757864	7.29858
X34	M.stephanolepidis	30.6511	13.8156	99.9999
X34	M.tuberculosis				6.92818	0.0726267	7.00521
X35	M.gordonae	56.3211	14.0213	99.9999	78.2789	46.1417	100
X35	M.paragordonae	49.1489	9.47222	99.9923	65.7797	19.2881	100
X36	M.gordonae	59.3813	37.2103	100	78.7439	80.7934	100
X36	M.paragordonae	53.5828	24.6386	100	70.464	35.088	100
X36	M.tuberculosis				12.1027	0.230898	20.618
X37	M.avium	92.4396	165.44	100	93.2157	109.309	100
X37	M.lepraemurium	46.0349	11.7515	99.9992	12.5574	3.10462	95.5158
X37	M.tuberculosis				7.17218	0.105817	10.0411
X38	M.intracellulare	97.7381	186.285	100	97.8349	138.211	100
X38	M.tuberculosis				9.68598	0.105204	9.98591
X39	M.intracellulare	96.8048	149.413	100	97.0668	148.924	100
X39	M.tuberculosis				11.0384	0.14626	13.6067
X4	M.avium	89.8775	12.0244	99.9994	90.7683	11.3231	99.9988
X4	M.lepraemurium	25.1012	1.0414	64.704	6.61724	0.409017	33.5697
X40	M.gordonae	58.8107	38.9319	100	78.1507	51.8367	100
X40	M.paragordonae	52.8957	25.6112	100	69.0427	22.544	100
X40	M.tuberculosis				9.68902	0.170253	15.6549
X41	M.intracellulare	94.6808	118.314	100	93.4901	13.6281	99.9999
X42	M.tuberculosis	99.0114	229.622	100	99.4433	32.377	100
X43	M.intracellulare				6.28835	0.0684467	6.61568
X43	M.tuberculosis	99.4265	223.966	100	99.8412	138.787	100
X44	M.intracellulare				7.02821	0.0752255	7.24657
X44	M.tuberculosis	99.2766	256.915	100	99.5374	179.354	100
X45	M.abscessus	99.421	231.34	100	99.5706	193.041	100
X45	M.intracellulare				9.27985	0.127398	11.9617
X45	M.tuberculosis				10.7536	0.115754	10.9306
X46	M.intracellulare				9.40236	0.0979338	9.32911
X46	M.tuberculosis	99.601	267.279	100	99.8089	202.711	100
X47	M.tuberculosis	97.859	316.123	100	97.9263	43.1835	100
X48	M.intracellulare	97.7117	185.343	100	97.8867	66.5957	100
X49	M.xenopi	96.6603	285.585	100	96.4529	73.4382	100
X5	M.avium	90.2857	6.37521	99.8297
X5	M.intracellulare	91.0366	111.403	100
X5	M.lepraemurium	13.7436	0.411326	33.7229
X50	M.avium	95.8025	61.9653	100	96.3538	56.9671	100
X50	M.lepraemurium	29.0134	3.34775	96.4837	6.88427	1.06836	65.6428
X51	M.tuberculosis	99.0404	146.445	100	99.8602	66.6386	100
X53	M.abscessus				5.3623	0.0565528	5.49834
X53	M.gordonae	58.769	42.8999	100	78.0059	45.8094	100
X53	M.paragordonae	52.8973	27.9166	100	66.8779	19.7373	100
X54	M.tuberculosis	99.9789	241.232	100
X55	M.tuberculosis	99.9796	276.196	100
X6	M.tuberculosis	99.6843	258.729	100	99.8135	74.0531	100
X7	M.avium	91.5762	188.229	100	92.2309	90.135	100
X7	M.intracellulare	40.4947	1.37198	74.6396	35.8341	0.701	50.3911
X7	M.lepraemurium	48.2998	14.8862	100	14.2093	2.51951	91.9501
X8	M.intracellulare	71.8703	72.5413	100	64.4897	26.3256	100
X9	M.avium	89.6389	9.63865	99.9935
X9	M.intracellulare	84.8708	8.60473	99.9817
X9	M.lepraemurium	21.9557	0.836107	56.6606
X9	M.tuberculosis	95.7328	5.8473	99.7112
Z1	M.abscessus	99.6743	363.535	100	99.6878	93.4459	100
Z1	M.avium				7.34177	0.0776166	7.46809
Z10	M.intracellulare				7.70737	0.0835603	8.01644
Z10	M.tuberculosis	99.6551	344.684	100	99.6721	90.1389	100
Z11	M.abscessus				6.59772	0.0690853	6.67529
Z11	M.intracellulare	96.8227	231.48	100	97.0357	78.3337	100
Z12	M.intracellulare	96.6174	171.023	100	96.3588	53.243	100
Z13	M.abscessus				13.1043	0.171184	15.7333
Z13	M.gordonae	41.6827	21.5476	100
Z13	M.paragordonae	70.9725	87.8446	100	86.2506	113.306	100
Z14	M.abscessus	91.8242	402.431	100	92.3833	120.119	100
Z14	M.intracellulare				5.17594	0.0542256	5.27816
Z15	M.abscessus				5.83489	0.0604931	5.86997
Z15	M.tuberculosis	99.8217	393.196	100	99.8651	111.176	100
Z16	M.abscessus	88.4449	286.361	100	89.2858	151.792	100
Z16	M.avium				5.85927	0.0614093	5.95618
Z16	M.intracellulare				8.59273	0.093743	8.94833
Z16	M.tuberculosis				8.98067	0.0936661	8.94132
Z17	M.intracellulare	96.9557	187.065	100	95.9776	19.21	100
Z18	M.xenopi	97.3086	294.421	100	97.2935	22.8766	100
Z19	M.avium	93.4861	181.493	100	93.7397	18.0576	100
Z19	M.lepraemurium	47.9721	13.2381	99.9998	7.79843	0.475009	37.8121
Z2	M.tuberculosis	97.8193	6.57386	99.8604
Z20	M.abscessus	88.3755	268.757	100	89.145	32.1699	100
Z21	M.abscessus	91.8121	313.492	100	92.2588	17.6493	100
Z22	M.abscessus	91.8914	376.704	100	92.1173	27.6573	100
Z23	M.gordonae	53.4245	5.1244	99.405	27.7279	0.361424	30.3316
Z23	M.intracellulare	96.551	226.54	100	96.3267	13.0431	99.9998
Z23	M.paragordonae	43.9888	3.333	96.4314	12.4299	0.154123	14.2833
Z24	M.avium	85.9653	6.18843	99.7947	30.1844	0.729466	51.7834
Z24	M.intracellulare	70.6371	71.0762	100	58.6474	8.18341	99.9721
Z24	M.lepraemurium	10.8713	0.263053	23.1299
Z25	M.chelonae	87.431	242.668	100	88.6273	34.7582	100
Z25	M.stephanolepidis	27.1875	16.6326	100
Z26	M.avium	91.7053	6.72072	99.8794	53.3042	0.822728	56.0768
Z26	M.intracellulare	91.0621	154.968	100	87.4555	23.9172	100
Z26	M.lepraemurium	15.8343	0.462004	36.998
Z27	M.abscessus	91.4786	344.827	100	91.4209	23.3709	100
Z28	M.intracellulare	96.8284	125.321	100	96.8814	18.6093	100
Z29	M.intracellulare	70.7861	81.8846	100	61.3132	9.22483	99.9901
Z3	M.abscessus	91.8996	428.252	100	92.5561	139.666	100
Z3	M.avium				8.22096	0.104535	9.92567
Z3	M.xenopi				52.8231	0.823281	56.1011
Z30	M.intracellulare	96.8268	197.309	100	96.8776	19.5586	100
Z31	M.gordonae	57.943	26.4892	100	76.8199	21.6818	100
Z31	M.intracellulare	76.7558	30.9524	100	82.5577	22.209	100
Z31	M.marseillense	71.6051	32.0798	100	56.9866	9.06908	99.9885
Z31	M.paragordonae	51.6201	17.5792	100	62.4561	9.66833	99.9937
Z31	M.tuberculosis				7.79938	0.111995	10.5951
Z32	M.mucogenicum	69.8357	39.9937	100	74.0768	24.3361	100
Z32	M.phocaicum	61.9207	23.8925	100	51.4603	11.0287	99.9984
Z33	M.intracellulare	96.9359	140.061	100	97.457	92.4984	100
Z33	M.tuberculosis				5.8831	0.0784063	7.54113
Z34	M.intracellulare				6.10664	0.0643522	6.23253
Z34	M.tuberculosis	99.7328	269.031	100	99.8372	138.387	100
Z35	M.tuberculosis	88.798	3.47113	96.8918	99.6292	72.1242	100
Z36	M.intracellulare	95.595	179.283	100	96.1668	122.083	100
Z36	M.tuberculosis				11.485	0.23389	20.8551
Z37	M.avium	46.1576	0.945699	61.1592	46.9265	0.730101	51.814
Z37	M.intracellulare	90.2273	152.755	100	89.6348	126.856	100
Z37	M.tuberculosis				9.95135	0.109502	10.372
Z38	M.abscessus	88.1246	274.235	100	89.2362	85.7967	100
Z38	M.avium	89.9513	63.9472	100	90.746	32.1816	100
Z38	M.intracellulare				6.04977	0.0939201	8.96445
Z38	M.lepraemurium	40.4579	5.28489	99.4932	8.71608	1.35965	74.3249
Z38	M.tuberculosis				5.83756	0.062294	6.03934
Z39	M.intracellulare	97.7555	119.734	100
Z4	M.avium				10.8351	0.130124	12.2013
Z4	M.chelonae	96.4056	276.372	100	96.027	177.714	100
Z4	M.stephanolepidis	30.3959	21.7987	100
Z40	M.intracellulare	90.2872	113.8	100	88.5052	73.9185	100
Z40	M.tuberculosis				10.8698	0.135292	12.6539
Z41	M.intracellulare				6.87583	0.0741511	7.14686
Z41	M.tuberculosis	99.5565	178.862	100	99.6789	116.999	100
Z42	M.intracellulare	95.8103	225.47	100	96.0349	130.738	100
Z42	M.tuberculosis				11.9435	0.155984	14.4427
Z5	M.avium				6.55664	0.0779939	7.50299
Z5	M.fortuitum	93.6869	256.608	100	94.8098	96.0772	100
Z5	M.tuberculosis				5.67714	0.057808	5.61689
Z6	M.abscessus	88.1373	296.066	100	89.3557	107.043	100
Z6	M.avium	89.8173	17.604	100	90.721	18.4914	100
Z6	M.intracellulare				7.79991	0.0972954	9.2712
Z6	M.lepraemurium	28.2549	1.4519	76.5875	8.65152	0.686729	49.6781
Z6	M.tuberculosis				7.09466	0.0782157	7.52351
Z7	M.intracellulare	96.6106	181.966	100	96.4189	54.1345	100
Z8	M.abscessus				5.59758	0.058001	5.6351
Z8	M.intracellulare	89.6426	158.49	100	90.6895	60.8122	100
Z8	M.tuberculosis				5.09893	0.0965415	9.20278
Z9	M.abscessus				5.08763	0.0531508	5.1763
Z9	M.intracellulare	96.7739	211.629	100	96.9878	56.7441	100

### Sheet: data dictionary
This tables gives the results from competitively mapping reads against mycobacterial references
In this table _1 means Illumina and _2 means ONT
Columns
sample	The id for the sample
genome_name	The target mycobacterial reference
coverage	The proportion of the genome with reads mapping to it
meandepth	The average depth across the genome
expected_coverage	What the coverage should be according to a poisson distribution with the given meandepth
