## supplement_table_1 for "Validation of an optimised Oxford Nanopore sequencing workflow versus Illumina for mycobacteria from primary MGIT culture"

reference	first_contig_name	strain	assembly_accession
M.tuberculosis	AL123456.3	H37Rv	GCA_000195955.2
M.shigaense	AP018164.1	JCM_32072	GCA_002356315.1
M.xenopi	AP022314.1	JCM_15661T	GCA_009936235.1
M.moriokaense	AP022560.1	JCM_6375	GCA_010726085.1
M.aichiense	AP022561.1	JCM_6376	GCA_010726245.1
M.novum	AP022562.1	JCM_6391	GCA_010726505.1
M.duvalii	AP022563.1	JCM_6396	GCA_010726645.1
M.alvei	AP022565.1	JCM_12272	GCA_010727325.1
M.mageritense	AP022567.1	JCM_12375	GCA_010727475.1
M.simiae	AP022568.1	JCM_12377	GCA_010727605.1
M.cookii	AP022569.1	JCM_12404	GCA_010727945.1
M.poriferae	AP022570.1	JCM_12603	GCA_010728325.1
M.saskatchewanense	AP022573.1	JCM_13016	GCA_010729105.1
M.psychrotolerans	AP022574.1	JCM_13323	GCA_010729305.1
M.shinjukuense	AP022575.1	JCM_14233	GCA_010730055.1
M.florentinum	AP022576.1	JCM_14740	GCA_010730355.1
M.lacus	AP022581.1	JCM_15657	GCA_010731535.1
M.noviomagense	AP022583.1	JCM_16367	GCA_010731635.1
M.litorale	AP022586.1	JCM_17423	GCA_010731695.1
M.stomatepiae	AP022587.1	JCM_17783	GCA_010731715.1
M.sediminis	AP022588.1	JCM_17899	GCA_010731735.1
M.minnesotensis	AP022589.1	JCM_17932	GCA_010731755.1
M.mantenii	AP022590.1	JCM_18113	GCA_010731775.1
M.celeriflavum	AP022591.1	JCM_18439	GCA_010731795.1
M.sarraceniae	AP022595.1	JCM_30395	GCA_010731875.1
M.helvum	AP022596.1	JCM_30396	GCA_010731895.1
M.parafortuitum	AP022598.1	JCM_6367	GCA_010725485.1
M.pulveris	AP022599.1	JCM_6370	GCA_010725725.1
M.tokaiense	AP022600.1	JCM_6373	GCA_010725885.1
M.gallinarum	AP022601.1	JCM_6399	GCA_010726765.1
M.fallax	AP022603.1	JCM_6405	GCA_010726955.1
M.doricum	AP022605.1	JCM_12405	GCA_010728155.1
M.branderi	AP022606.1	JCM_12687	GCA_010728725.1
M.gadium	AP022608.1	JCM_12688	GCA_010728925.1
M.hiberniae	AP022609.1	JCM_13571	GCA_010729485.1
M.madagascariense	AP022610.1	JCM_13574	GCA_010729665.1
M.confluentis	AP022612.1	JCM_13671	GCA_010729895.1
M.conspicuum	AP022613.1	JCM_14738	GCA_010730195.1
M.parmense	AP022614.1	JCM_14742	GCA_010730575.1
M.heidelbergense	AP022615.1	JCM_14842	GCA_010730745.1
M.phocaicum	AP022616.1	JCM_15301	GCA_010731115.1
M.monacense	AP022617.1	JCM_15658	GCA_010731575.1
M.insubricum	AP022618.1	JCM_16366	GCA_010731615.1
M.paraseoulense	AP022619.1	JCM_16952	GCA_010731655.1
M.anyangense	AP022620.1	JCM_30275	GCA_010731855.1
M.paraintracellulare	AP024251.1	M011	GCA_016756055.1
M.heckeshornense	AP024310.1	JMUB5695	GCA_016861545.1
M.fortuitum	AP025518.1	JCM_6387	GCF_022179545.1
M.vanbaalenii	CP000511.1	PYR1	GCA_000015305.1
M.gilvum	CP002385.1	Spyr1	GCA_000184435.1
M.chubuense	CP003053.1	NBB4	GCA_000266905.1
M.kansasii	CP006835.1	ATCC_12478	GCA_000157895.2
M.saopaulense	CP010271.1	EPM10906	GCA_001456355.1
M.vaccae	CP011491.1	95051	GCA_001655245.1
M.haemophilum	CP011883.2	ATCC_29548	GCA_000340435.3
M.phlei	CP014475.1	NCTC_8151	GCA_001583415.1
M.intracellulare_chimaera	CP015278.1	DSM_44623	GCF_002219285.1
M.avium	CP018019.1	OCU889s_P11_4s	GCF_022175585.1
M.colombiense	CP020821.1	CECT_3035	GCA_002105755.1
M.lepraemurium	CP021238.1	Hawaii	GCA_002291465.1
M.marseillense	CP023147.1	FLAC0026	GCA_002285715.1
M.paragordonae	CP025546.1	49061	GCA_003614435.1
M.leprae	CP029543.1	MRHRU-235-G	GCA_003253775.1
M.chelonae	CP031516.1	MOTT36W	GCF_003390495.1
M.grossiae	CP043474.1	DSM_104744	GCA_008329645.1
M.spongiae	CP046600.1	FSD4b-SM	GCA_018278905.1
M.smegmatis	CP054795.1	FDAARGOS_679	GCA_013349145.1
M.fluoranthenivorans	CP059894.1	2A	GCA_014295435.1
M.holsaticum	CP060018.1	DSM_44478	GCA_022558565.1
M.mucogenicum	CP062008.1	DSM_44124	GCA_005670685.2
M.kubicae	CP065047.1	JCM_13573	GCA_015689175.1
M.mengxianglii	CP065373.2	Z-34	GCA_015710575.2
M.baixiangningiae	CP066218.1	LJ126	GCA_016313185.1
M.septicum	CP070349.1	PDNC012	GCA_016919345.1
M.austroafricanum	CP070380.1	MYC221	GCA_016919645.1
M.gordonae	CP070973.1	X7091	GCF_017086405.1
M.neoaurum	CP074376.1	MN2019	GCA_018363015.1
M.diernhoferi	CP080332.1	ATCC_19340	GCA_019456655.1
M.pallens	CP080333.1	JCM_16370	GCA_019456675.1
M.heraklionensis	CP080997.1	JCM_30995	GCA_019645815.1
M.malmoense	CP080999.1	ATCC_29571	GCA_019645855.1
M.senegalense	CP081000.1	ATCC_35796	GCA_019645875.1
M.farcinogenes	CP081673.1	BKKCU_MFGFA_001	GCA_019739075.1
M.lepromatosis	CP083405.1	FJ924	GCA_000975265.2
M.intracellulare	CP085945.1	FDAARGOS_1564	GCA_020736005.1
M.ostraviense	CP089224.1	FDAARGOS_1613	GCA_021183725.1
M.crocinum	CP092362.2	JCM_16369	GCA_022370635.3
M.goodii	CP092364.2	ATCC_700504	GCA_022370755.2
M.parakoreensis	CP092365.1	DSM_45575	GCA_022370835.2
M.lentiflavum	CP092423.2	ATCC_51985	GCA_022374895.2
M.rufum	CP092427.2	JCM_16372	GCA_022374875.3
M.virginiensis	CP092430.2	DSM_100883	GCA_022374935.2
M.paraterrae	CP092488.2	DSM_45127	GCA_022430545.2
M.novocastrense	CP097264.1	UDSM_BC02	GCA_024584685.1
M.brumae	CP104302.1	ATCC_51384	GCA_025215495.1
M.aubagnense	CP122994.1	HPB1.1	GCA_029854255.1
M.abscessus	CU458896.1	ATCC_19977	GCF_000069185.1
M.marinum	HG917972.2	E11	GCA_000723425.2
M.llatzerense	JXST01000001.1	CLUC_14	GCA_000878195.1
M.hassiacum	LR026975.1	DSM_44199	GCA_900603025.1
M.basiliense	LR130759.1	DSM_104308 901379	GCA_900292015.1
M.flavescens	LR134353.1	NCTC10271	GCA_900637135.1
M.chitae	LR134355.1	NCTC10485	GCA_900637205.1
M.aurum	LR134356.1	NCTC10437	GCA_900637195.1
M.rutilum	LT629971.1	DSM_45405	GCA_900108565.1
M.terrae	LT906469.1	NCTC10856	GCA_900187145.1
M.thermoresistibile	LT906483.1	NCTC10409	GCA_900187065.1
M.porcinum	MVIG01000001.1	IP141460001	GCF_002086835.1
M.vulneris	NCXM01000001.1	DSM_45247	GCF_002104765.1
M.sphagni	NOZR01000001.1	ATCC_33027	GCF_002250655.1
M.palauense	NVQF01000001.1	CECT_8779	GCA_002592005.1
M.stephanolepidis	NZ_AP018165.1	NJB0901	GCF_002356335.1
M.koreensis	NZ_AP022594.1	JCM_19956	GCF_010731835.1
M.brisbanense	NZ_BCSX01000001.1	JCM_15654	GCF_001570425.1
M.montefiorense	NZ_BFCH01000001.1	BS	GCF_003112775.1
M.cosmeticum	NZ_CCBB010000001.1	DSM_44829	GCF_000613185.1
M.immunogenum	NZ_CP011530.1	CCUG_47286	GCF_001605725.1
M.salmoniphilum	NZ_CP024633.1	DSM_43276	GCF_004924335.1
M.vicinigordonae	NZ_CP059165.1	24	GCA_013466425.1
M.bohemicum	NZ_CSTD01000001.1	DSM_44277	GCF_001053185.1
M.komanii	NZ_CVTA01000001.1	GPK_1020	GCA_001050035.1
M.malmesburyense	NZ_CVTB01000001.1	WCM_7299	GCF_001050015.1
M.neworleansense	NZ_CWKH01000001.1	ATCC_49404T	GCF_001245615.1
M.ahvazicum	NZ_FXEG02000001.1	AFP003	GCF_900176255.2
M.parascrofulaceum	NZ_GG770553.1	ATCC_BAA-614	GCF_000164135.1
M.triplex	NZ_HG964446.1	DSM_44626	GCF_000689255.1
M.asiaticum	NZ_HG964936.1	DSM_44297	GCF_000613245.1
M.vinylchloridicum	NZ_JACBJQ010000001.1	CECT_8761	GCF_013404075.1
M.manitobense	NZ_JACKSJ010000001.1	DSM_44615	GCF_025821665.1
M.frederiksbergense	NZ_JACKTH010000001.1	DSM_45364	GCF_025822145.1
M.hackensackense	NZ_JACKUC010000001.1	DSM_44833	GCF_025822555.1
M.arupensis	NZ_JACKUJ010000001.1	DSM_44942	GCF_025822685.1
M.longobardus	NZ_JACKVG010000001.1	DSM_45394	GCF_025823135.1
M.houstonense	NZ_JACKVJ010000001.1	DSM_44676	GCF_025823315.1
M.genavense	NZ_JAGZ01000001.1	ATCC_51234	GCF_000526915.1
M.acidiphilus	NZ_JAHCLR010000001.1	M1	GCF_018455725.1
M.alkanivorans	NZ_JAIVFL010000001.1	ANDR5	GCF_022760805.1
M.lacusdiani	NZ_JAKCFC010000001.1	JXJ CY 35	GCF_021916785.1
M.aromaticivorans	NZ_JALN02000001.1	JCM+16368	GCF_000559085.1
M.setense	NZ_JTLZ01000001.1	Manresensis	GCF_000805375.1
M.chlorophenolicum	NZ_JYNL01000001.1	DSM_43826	GCF_001044235.1
M.kumamotonensis	NZ_LFOE01000001.1	Roo	GCF_001679965.1
M.peregrinum	NZ_LN879423.1	CSUR_P2098	GCF_001403655.1
M.canariasense	NZ_LQOL01000001.1	CCUG_47953	GCF_002101555.1
M.celatum	NZ_LQOM01000001.1	DSM_44243	GCF_002101595.1
M.europaeum	NZ_LQOU01000001.1	DSM_45397	GCF_002102155.1
M.fragae	NZ_LQOW01000001.1	DSM_45731	GCF_002102185.1
M.gastri	NZ_LQOX01000001.1	DSM_43505	GCA_002102175.1
M.interjectum	NZ_LQPB01000001.1	DSM_44064	GCF_002102225.1
M.iranicum	NZ_LQPC01000001.1	DSM_45541	GCF_002101705.1
M.nebraskense	NZ_LQPH01000001.1	DSM_44803	GCF_002102255.1
M.nonchromogenicus	NZ_LQPI01000001.1	DSM_44164	GCF_002101775.1
M.palustre	NZ_LQPJ01000001.1	DSM_44572	GCF_002101785.1
M.paraense	NZ_LQPM01000001.1	IEC26	GCF_002101815.1
M.sherrisii	NZ_LQPT01000001.1	ATCC_BAA-832	GCF_002102355.1
M.szulgai	NZ_LQPW01000001.1	DSM_44166	GCF_002116635.1
M.trivialis	NZ_LQPZ01000001.1	DSM_44153	GCF_002102395.1
M.wolinskyi	NZ_LQQA01000001.1	ATCC_700010	GCF_002101965.1
M.icosiumassiliensis	NZ_LT546165.1	8WA6	GCF_900078685.2
M.elephantis	NZ_LZHS01000001.1	852002-10318_SCH4845932	GCF_001667535.1
M.franklinii	NZ_MAFQ01000001.1	CV002	GCF_002013895.1
M.syngnathidarum	NZ_MLCL01000001.1	27335	GCF_001942625.1
M.alsense	NZ_MVHD01000001.1	DSM_45230	GCF_002086635.1
M.angelicum	NZ_MVHE01000001.1	DSM_45057	GCF_002086155.1
M.aquaticum	NZ_MVHF01000001.1	RW6	GCF_002086485.1
M.arosiense	NZ_MVHG01000001.1	DSM_45069	GCF_002086125.1
M.bacteremicum	NZ_MVHJ01000001.1	DSM_45578	GCF_002086115.1
M.intermedium	NZ_MVHT01000001.1	DSM_44049	GCF_002086275.1
M.rhodesiae	NZ_MVIH01000001.1	DSM_44223	GCF_002086695.1
M.tusciae	NZ_MVIM01000001.1	DSM_44338	GCF_002086795.1
M.persicum	NZ_MWQA01000001.1	12MK	GCF_002086915.1
M.simulans	NZ_OCVX01000001.1	FI-09026	GCF_900232995.1
M.agri	NZ_PDCP01000001.1	CCUG37673	GCF_002553505.1
M.kyogaense	NZ_QJUA01000001.1	NCTC_11659	GCF_003254575.1
M.stellerae	NZ_RARC01000001.1	CECT_8783	GCF_003719305.1
M.shimoidei	NZ_UEGW01000001.1	P7336	GCF_900417275.1
M.attenuatum	NZ_UPHP01000001.1	MK136	GCF_900566065.1
M.pseudokansasii	NZ_UPHU01000001.1	MK142	GCF_900566075.1
M.helveticum	NZ_VMQU01000001.1	16-83	GCF_007714205.1
