## supplement_table_2 for "Validation of an optimised Oxford Nanopore sequencing workflow versus Illumina for mycobacteria from primary MGIT culture"

### Sheet: supp_mat_2_combined_summary_spe
sample	filter_species	filter_assembly	lineage_1	lineage_2	sylph_shared	sylph_unique_1	sylph_unique_2
H1	reference sample	reference sample	lineage4.10			Mycobacterium tuberculosis (100.00%)
H2	reference sample	reference sample	lineage4.10	lineage4.10	Mycobacterium tuberculosis (100.00% vs 99.89%)
X54	reference sample	reference sample	lineage4.10			Mycobacterium tuberculosis (100.00%)
X55	reference sample	reference sample	lineage4.10			Mycobacterium tuberculosis (100.00%)
H3	reference sample	reference sample	lineage4.10	lineage4.10	Mycobacterium tuberculosis (100.00% vs 99.94%)
BCG	reference sample	reference sample	lineageBovis.BCG	lineageBovis.BCG	Mycobacterium tuberculosis (100.00% vs 99.82%)
Q46	excluded	excluded
Q66	excluded	excluded
Q70	excluded	excluded	Mycobacterium_intracellulare_subsp._yongonense			Mycobacterium sp020217485 (100.00%)
X5	excluded	excluded	Mycobacterium_avium_subsp._hominissuis;Mycobacterium_intracellulare_subsp._intracellulare			Mycobacterium avium (3.85%);Mycobacterium intracellulare (96.15%)
X9	excluded	excluded	lineage4			Mycobacterium avium (34.56%);Mycobacterium intracellulare (46.63%);Mycobacterium tuberculosis (18.81%)
Z2	excluded	excluded	lineage2.2.4			Mycobacterium tuberculosis (100.00%)
X14	excluded	excluded					Rhodococcoides kroppenstedtii (42.12%)
Z39	excluded	excluded	Mycobacterium_intracellulare_subsp._chimaera			Mycobacterium intracellulare (99.66%)
M16	excluded	excluded
M18	excluded	excluded
Q1	pass	no assembly	Mycobacterium_abscessus_subsp._massiliense	Mycobacterium_abscessus_subsp._massiliense	Mycobacterium abscessus (100.00% vs 99.93%)
Q2	pass	no assembly	Mycobacterium_intracellulare_subsp._chimaera	Mycobacterium_intracellulare_subsp._chimaera	Mycobacterium intracellulare (100.00% vs 99.72%)
Q3	pass	pass	lineage4.3.4.2	lineage4.3.4.2	Mycobacterium tuberculosis (100.00% vs 99.93%)
Q5	pass	pass	lineage2.2	lineage2.2	Mycobacterium tuberculosis (100.00% vs 99.98%)
Q6	pass	no assembly	Mycobacterium_abscessus_subsp._abscessus	Mycobacterium_abscessus_subsp._abscessus	Mycobacterium abscessus (100.00% vs 99.90%)
Q7	pass	low depth for both Illumina and ONT	lineage4.4.1.1	lineage4.4.1.1	Mycobacterium abscessus (98.95% vs 98.17%);Mycobacterium tuberculosis (1.05% vs 1.83%)
Q8	pass	pass	lineage3.1.2.1	lineage3.1.2.1	Mycobacterium tuberculosis (99.71% vs 99.93%)
Q9	pass	no assembly	Mycobacterium_intracellulare_subsp._yongonense	Mycobacterium_intracellulare_subsp._yongonense	Mycobacterium sp020217485 (100.00% vs 99.80%)
Q10	non_myco_illumina	pass	lineage4.1.1.3	lineage4.1.1.3	Alloprevotella massiliensis (2.47% vs 0.59%);Alloprevotella sp015257125 (5.74% vs 0.71%);Alloprevotella sp015259235 (2.98% vs 0.57%);Alloprevotella tannerae_A (5.44% vs 0.79%);Eubacterium_B sulci (1.10% vs 0.38%);F0422 sp001553345 (0.68% vs 0.29%);Mycobacterium tuberculosis (70.21% vs 95.85%);Peptostreptococcus sp900759325 (1.07% vs 0.23%);Peptostreptococcus stomatis (0.77% vs 0.20%)	Alloprevotella sp905369775 (1.18%);CAUSWF01 sp963535465 (0.61%);Porphyromonas pasteri (0.52%);Porphyromonas sp938023125 (0.63%);Prevotella pallens (1.26%);Veillonella tobetsuensis (0.71%)
Q11	pass	pass	lineage4.1.1.3	lineage4.1.1.3	Mycobacterium tuberculosis (98.16% vs 99.95%)
Q12	pass	no assembly	Mycobacterium_intracellulare_subsp._chimaera	Mycobacterium_intracellulare_subsp._chimaera	Mycobacterium intracellulare (100.00% vs 99.76%)
Q13	pass	no assembly	Mycobacterium_intracellulare_subsp._yongonense	Mycobacterium_intracellulare_subsp._yongonense	Mycobacterium sp020217485 (100.00% vs 99.75%)
Q14	pass	no assembly	Mycobacterium_avium_subsp._hominissuis	Mycobacterium_avium_subsp._hominissuis	Mycobacterium avium (99.86% vs 99.92%)
Q15	pass	pass	lineage4.2.2	lineage4.2.2	Mycobacterium tuberculosis (100.00% vs 99.91%)
Q16	pass	low depth for Illumina	lineage4.2.2	lineage4.2.2	Mycobacterium tuberculosis (100.00% vs 99.93%)
Q17	pass	no assembly	Mycobacterium_avium_subsp._hominissuis;Mycobacterium_intracellulare_subsp._chimaera	Mycobacterium_avium_subsp._hominissuis;Mycobacterium_intracellulare_subsp._chimaera	Mycobacterium avium (82.86% vs 92.48%);Mycobacterium intracellulare (17.14% vs 7.39%)
Q18	pass	no assembly			Mycobacterium kansasii (100.00% vs 99.92%)
Q19	pass	pass	lineage3.1.2	lineage3.1.2	Mycobacterium tuberculosis (100.00% vs 100.00%)
Q20	pass	no assembly			Mycobacterium paragordonae (100.00% vs 99.45%)
Q21	pass	no assembly	Mycobacterium_avium_subsp._hominissuis	Mycobacterium_avium_subsp._hominissuis	Mycobacterium avium (100.00% vs 99.85%)
Q22	pass	pass	lineage4.3.4.1	lineage4.3.4.1	Mycobacterium tuberculosis (100.00% vs 99.80%)
Q23	pass	no assembly	Mycobacterium_abscessus_subsp._abscessus	Mycobacterium_abscessus_subsp._abscessus	Mycobacterium abscessus (100.00% vs 99.92%)
Q24	pass	no assembly	Mycobacterium_intracellulare_subsp._intracellulare	Mycobacterium_intracellulare_subsp._intracellulare	Mycobacterium intracellulare (100.00% vs 99.74%)
Q25	pass	pass	lineage4.4.1.1	lineage4.4.1.1	Mycobacterium tuberculosis (100.00% vs 99.91%)
Q26	pass	pass	lineage1.1.2	lineage1.1.2	Mycobacterium tuberculosis (100.00% vs 100.00%)
Q27	pass	no assembly	Mycobacterium_intracellulare_subsp._chimaera	Mycobacterium_intracellulare_subsp._chimaera	Mycobacterium intracellulare (100.00% vs 99.84%)
Q28	pass	no assembly	Mycobacterium_abscessus_subsp._abscessus;Mycobacterium_intracellulare_subsp._chimaera	Mycobacterium_abscessus_subsp._abscessus;Mycobacterium_intracellulare_subsp._chimaera	Mycobacterium abscessus (65.08% vs 39.65%);Mycobacterium intracellulare (34.92% vs 60.26%)
Q29	pass	no assembly	Mycobacterium_abscessus_subsp._abscessus	Mycobacterium_abscessus_subsp._abscessus	Mycobacterium abscessus (100.00% vs 99.79%)
Q30	pass	no assembly	Mycobacterium_intracellulare_subsp._chimaera	Mycobacterium_intracellulare_subsp._chimaera	Mycobacterium intracellulare (100.00% vs 99.81%)
Q31	pass	no assembly	Mycobacterium_intracellulare_subsp._chimaera	Mycobacterium_intracellulare_subsp._chimaera	Mycobacterium intracellulare (100.00% vs 99.74%)
Q32	pass	no assembly	Mycobacterium_intracellulare_subsp._chimaera	Mycobacterium_intracellulare_subsp._chimaera	Mycobacterium intracellulare (100.00% vs 99.85%)
Q33	pass	no assembly	Mycobacterium_abscessus_subsp._abscessus	Mycobacterium_abscessus_subsp._abscessus	Mycobacterium abscessus (10.47% vs 10.26%);Mycobacterium gordonae (89.53% vs 89.39%)
Q34	pass	no assembly	Mycobacterium_intracellulare_subsp._chimaera	Mycobacterium_intracellulare_subsp._chimaera	Mycobacterium intracellulare (100.00% vs 99.83%)
Q35	pass	no assembly	Mycobacterium_intracellulare_subsp._chimaera	Mycobacterium_intracellulare_subsp._chimaera	Mycobacterium intracellulare (100.00% vs 99.93%)
Q36	pass	no assembly	Mycobacterium_intracellulare_subsp._chimaera	Mycobacterium_intracellulare_subsp._chimaera	Mycobacterium intracellulare (100.00% vs 100.00%)
Q37	pass	no assembly			Mycobacterium paragordonae (99.92% vs 99.74%)
Q38	pass	no assembly	Mycobacterium_intracellulare_subsp._chimaera	Mycobacterium_intracellulare_subsp._chimaera	Mycobacterium intracellulare (100.00% vs 99.96%)
Q39	pass	no assembly	Mycobacterium_intracellulare_subsp._yongonense	Mycobacterium_intracellulare_subsp._yongonense	Mycobacterium intracellulare (100.00% vs 99.92%)
Q40	pass	pass	lineage4.3.4.1	lineage4.3.4.1	Mycobacterium tuberculosis (100.00% vs 99.84%)
Q41	pass	no assembly			Mycobacterium gordonae (98.57% vs 99.78%)
Q42	pass	no assembly	Mycobacterium_intracellulare_subsp._chimaera	Mycobacterium_intracellulare_subsp._chimaera	Mycobacterium intracellulare (100.00% vs 99.96%)
Q43	pass	no assembly	Mycobacterium_intracellulare_subsp._chimaera	Mycobacterium_intracellulare_subsp._chimaera	Mycobacterium intracellulare (100.00% vs 100.00%)
Q44	pass	no assembly	Mycobacterium_avium_subsp._hominissuis	Mycobacterium_avium_subsp._hominissuis	Mycobacterium avium (89.71% vs 91.52%);Mycobacterium marseillense (9.00% vs 8.45%)	Granulicatella sp963551375 (0.56%)
Q45	pass	no assembly	Mycobacterium_avium_subsp._hominissuis	Mycobacterium_avium_subsp._hominissuis	Mycobacterium avium (97.14% vs 98.90%);Mycobacterium marseillense (0.98% vs 0.98%)	Granulicatella sp963551375 (1.06%)
Q47	pass	no assembly	Mycobacterium_avium_subsp._hominissuis	Mycobacterium_avium_subsp._hominissuis	Mycobacterium avium (99.61% vs 99.95%)
Q48	pass	no assembly	Mycobacterium_avium_subsp._hominissuis	Mycobacterium_avium_subsp._hominissuis	Mycobacterium avium (99.68% vs 99.96%)
Q49	pass	no assembly	Mycobacterium_intracellulare_subsp._yongonense	Mycobacterium_intracellulare_subsp._yongonense	Mycobacterium sp020217485 (99.86% vs 100.00%)
Q50	pass	no assembly	Mycobacterium_intracellulare_subsp._intracellulare	Mycobacterium_intracellulare_subsp._intracellulare	Mycobacterium intracellulare (99.95% vs 99.96%)
Q51	pass	no assembly			Mycobacterium simiae (100.00% vs 99.86%)
Q52	pass	no assembly	Mycobacterium_intracellulare_subsp._chimaera	Mycobacterium_intracellulare_subsp._chimaera	Mycobacterium intracellulare (99.22% vs 99.95%)	Granulicatella sp900551535 (0.52%)
Q53	pass	no assembly	Mycobacterium_intracellulare_subsp._chimaera	Mycobacterium_intracellulare_subsp._chimaera	Mycobacterium intracellulare (100.00% vs 99.93%)
Q54	pass	no assembly	Mycobacterium_intracellulare_subsp._yongonense	Mycobacterium_intracellulare_subsp._yongonense	Mycobacterium sp020217485 (100.00% vs 100.00%)
Q55	pass	pass	lineage3	lineage3	Mycobacterium tuberculosis (100.00% vs 99.86%)
Q56	pass	no assembly			Mycobacterium paragordonae (100.00% vs 99.64%)
Q57	lineage_missing_secondary	no assembly	Mycobacterium_abscessus_subsp._abscessus;Mycobacterium_avium_subsp._hominissuis	Mycobacterium_avium_subsp._hominissuis	Mycobacterium abscessus (7.27% vs 1.36%);Mycobacterium avium (92.48% vs 98.18%)
Q58	pass	no assembly	Mycobacterium_fortuitum_subsp._acetamidolyticum	Mycobacterium_fortuitum_subsp._acetamidolyticum	Mycobacterium fortuitum (99.95% vs 99.57%)
Q59	pass	no assembly			Mycobacterium gordonae (98.56% vs 99.43%)	Granulicatella sp916049935 (1.44%)
Q60	pass	no assembly	Mycobacterium_abscessus_subsp._massiliense	Mycobacterium_abscessus_subsp._massiliense	Mycobacterium abscessus (100.00% vs 99.70%)
Q61	pass	pass	lineage3	lineage3	Mycobacterium tuberculosis (99.94% vs 99.74%)
Q62	pass	no assembly	Mycobacterium_abscessus_subsp._abscessus	Mycobacterium_abscessus_subsp._abscessus	Mycobacterium abscessus (99.96% vs 99.46%)
Q63	pass	no assembly	Mycobacterium_intracellulare_subsp._chimaera	Mycobacterium_intracellulare_subsp._chimaera	Mycobacterium intracellulare (100.00% vs 99.75%)
Q64	pass	no assembly	Mycobacterium_intracellulare_subsp._yongonense	Mycobacterium_intracellulare_subsp._yongonense	Mycobacterium intracellulare (100.00% vs 99.91%)
Q65	pass	no assembly	Mycobacterium_avium_subsp._hominissuis	Mycobacterium_avium_subsp._hominissuis	Mycobacterium avium (100.00% vs 99.81%)
Q67	sylph_failed_to_classify	no assembly
Q68	pass	no assembly	Mycobacterium_abscessus_subsp._massiliense	Mycobacterium_abscessus_subsp._massiliense	Mycobacterium abscessus (100.00% vs 99.76%)
Q69	lineage_mismatch;secondary_species	no Illumina assembly	Mycobacterium_avium_subsp._hominissuis	lineage4.1.1.3	Mycobacterium avium (99.92% vs 73.05%)		Mycobacterium tuberculosis (26.09%)
Q71	pass	no assembly	Mycobacterium_intracellulare_subsp._yongonense	Mycobacterium_intracellulare_subsp._yongonense	Mycobacterium intracellulare (100.00% vs 99.93%)
Q72	pass	no assembly	Mycobacterium_avium_subsp._hominissuis	Mycobacterium_avium_subsp._hominissuis	Mycobacterium avium (99.22% vs 99.85%)
Q73	pass	no assembly	Mycobacterium_abscessus_subsp._abscessus	Mycobacterium_abscessus_subsp._abscessus	Mycobacterium abscessus (100.00% vs 99.76%)
Q74	pass	no assembly	Mycobacterium_intracellulare_subsp._intracellulare	Mycobacterium_intracellulare_subsp._intracellulare	Mycobacterium intracellulare (100.00% vs 99.86%)
Q75	pass	no assembly	Mycobacterium_intracellulare_subsp._yongonense	Mycobacterium_intracellulare_subsp._yongonense	Mycobacterium intracellulare (99.87% vs 99.83%)
Q76	pass	no assembly	Mycobacterium_intracellulare_subsp._yongonense	Mycobacterium_intracellulare_subsp._yongonense	Mycobacterium sp020217485 (96.78% vs 99.61%)	Pauljensenia sp958349165 (0.62%)
Q77	pass	no assembly	Mycobacterium_intracellulare_subsp._chimaera	Mycobacterium_intracellulare_subsp._chimaera	Mycobacterium intracellulare (100.00% vs 99.84%)
Q78	pass	no assembly	Mycobacterium_abscessus_subsp._abscessus	Mycobacterium_abscessus_subsp._abscessus	Mycobacterium abscessus (99.95% vs 99.85%)
Q79	pass	no assembly	Mycobacterium_abscessus_subsp._abscessus;Mycobacterium_avium_subsp._hominissuis	Mycobacterium_abscessus_subsp._abscessus;Mycobacterium_avium_subsp._hominissuis	Mycobacterium abscessus (64.89% vs 48.03%);Mycobacterium avium (35.11% vs 51.72%)
Q80	pass	no assembly	Mycobacterium_intracellulare_subsp._chimaera	Mycobacterium_intracellulare_subsp._chimaera	Mycobacterium intracellulare (100.00% vs 99.88%)
Q81	pass	no assembly	Mycobacterium_abscessus_subsp._abscessus	Mycobacterium_abscessus_subsp._abscessus	Mycobacterium abscessus (100.00% vs 99.79%)
Q82	pass	no assembly	Mycobacterium_intracellulare_subsp._intracellulare	Mycobacterium_intracellulare_subsp._intracellulare	Mycobacterium avium (1.62% vs 1.77%);Mycobacterium intracellulare (98.38% vs 98.14%)
X49	pass	no assembly			Mycobacterium xenopi (100.00% vs 99.68%)
X1	pass	no assembly	Mycobacterium_avium_subsp._hominissuis	Mycobacterium_avium_subsp._hominissuis	Mycobacterium avium (99.89% vs 99.24%)
Z1	pass	no assembly	Mycobacterium_abscessus_subsp._abscessus	Mycobacterium_abscessus_subsp._abscessus	Mycobacterium abscessus (100.00% vs 99.78%)
X2	pass	no assembly	Mycobacterium_abscessus_subsp._abscessus	Mycobacterium_abscessus_subsp._abscessus	Mycobacterium abscessus (99.96% vs 99.90%)
X3	pass	no assembly			Mycobacterium kansasii (99.90% vs 99.73%)
X4	pass	no assembly	Mycobacterium_avium_subsp._hominissuis	Mycobacterium_avium_subsp._hominissuis	Mycobacterium avium (99.17% vs 100.00%)
X50	pass	no assembly	Mycobacterium_avium_subsp._hominissuis	Mycobacterium_avium_subsp._hominissuis	Mycobacterium avium (100.00% vs 99.92%)
X21	sylph_failed_to_classify	no assembly
X51	non_myco_illumina	pass	lineage4.6.1.1	lineage4.6.1.1	Mycobacterium tuberculosis (91.74% vs 99.85%)	CAG-793 sp013333035 (0.58%);Granulicatella sp916049935 (1.56%);Granulicatella sp937976325 (1.76%);Prevotella pallens (0.53%)
X6	pass	pass	lineage4.1.2	lineage4.1.2	Mycobacterium tuberculosis (100.00% vs 99.90%)
X7	pass	no assembly	Mycobacterium_avium_subsp._hominissuis	Mycobacterium_avium_subsp._hominissuis	Mycobacterium avium (99.16% vs 99.01%);Mycobacterium intracellulare (0.84% vs 0.82%)
X8	pass	no assembly	Mycobacterium_intracellulare_subsp._yongonense	Mycobacterium_intracellulare_subsp._yongonense	Mycobacterium intracellulare (98.91% vs 99.93%)	Granulicatella sp900551535 (0.57%)
X10	pass	no assembly			Mycobacterium septicum (99.72% vs 99.64%)
X11	pass	no assembly	Mycobacterium_intracellulare_subsp._chimaera	Mycobacterium_intracellulare_subsp._chimaera	Mycobacterium intracellulare (100.00% vs 99.89%)
X12	pass	no assembly	Mycobacterium_avium_subsp._hominissuis	Mycobacterium_avium_subsp._hominissuis	Mycobacterium avium (100.00% vs 99.84%)
Z3	pass	no assembly	Mycobacterium_abscessus_subsp._abscessus	Mycobacterium_abscessus_subsp._abscessus	Mycobacterium abscessus (99.99% vs 99.19%);Mycobacterium xenopi (0.01% vs 0.62%)
X13	pass	pass	lineage3	lineage3	Mycobacterium tuberculosis (100.00% vs 99.83%)
X15	pass	no assembly	Mycobacterium_avium_subsp._hominissuis	Mycobacterium_avium_subsp._hominissuis	Mycobacterium avium (98.86% vs 99.79%)
Z4	pass	no assembly	Mycobacterium_chelonae_subsp._gwanakae	Mycobacterium_chelonae_subsp._gwanakae	Mycobacterium gwanakae (100.00% vs 99.72%)
Z5	pass	no assembly	Mycobacterium_fortuitum_subsp._fortuitum	Mycobacterium_fortuitum_subsp._fortuitum	Mycobacterium fortuitum (100.00% vs 99.65%)
X16	pass	no assembly			Mycobacterium arupense (99.87% vs 99.68%)
X17	pass	no assembly			Mycobacterium gordonae (100.00% vs 99.61%)
X18	pass	no assembly	Mycobacterium_avium_subsp._hominissuis	Mycobacterium_avium_subsp._hominissuis	Mycobacterium avium (100.00% vs 99.81%)
Z6	lineage_additional_secondary	no assembly	Mycobacterium_avium_subsp._hominissuis	Mycobacterium_abscessus_subsp._massiliense;Mycobacterium_avium_subsp._hominissuis	Mycobacterium abscessus (94.24% vs 84.97%);Mycobacterium avium (5.75% vs 14.89%)
Z7	pass	no assembly	Mycobacterium_intracellulare_subsp._chimaera	Mycobacterium_intracellulare_subsp._chimaera	Mycobacterium intracellulare (99.96% vs 99.90%)
X19	pass	no assembly	Mycobacterium_avium_subsp._hominissuis	Mycobacterium_avium_subsp._hominissuis	Mycobacterium avium (86.94% vs 88.52%);Mycobacterium marseillense (12.04% vs 11.27%)
Z8	pass	no assembly	Mycobacterium_intracellulare_subsp._chimaera	Mycobacterium_intracellulare_subsp._chimaera	Mycobacterium intracellulare (100.00% vs 99.81%)
X20	pass	pass	lineage3.1.1	lineage3.1.1	Mycobacterium tuberculosis (98.32% vs 99.89%)
X22	pass	no assembly			Mycobacterium simiae (100.00% vs 99.34%)
Z9	pass	no assembly	Mycobacterium_intracellulare_subsp._chimaera	Mycobacterium_intracellulare_subsp._chimaera	Mycobacterium intracellulare (100.00% vs 99.82%)
Z10	pass	pass	lineage4.1.2.1	lineage4.1.2.1	Mycobacterium tuberculosis (100.00% vs 99.76%)
Z11	pass	no assembly	Mycobacterium_intracellulare_subsp._chimaera	Mycobacterium_intracellulare_subsp._chimaera	Mycobacterium intracellulare (99.98% vs 99.80%)
X23	non_myco_illumina	no assembly			Mycobacterium llatzerense (61.30% vs 99.96%)	Alloprevotella sp905369775 (4.04%);Alloprevotella sp916438195 (1.34%);Alloprevotella tannerae (1.30%);Caviibacter sp963550915 (12.30%);Gallibacter brachus (1.49%);Granulicatella sp916049935 (2.00%);Pauljensenia sp000278725 (1.27%);Prevotella pallens (2.87%);Veillonella tobetsuensis (2.48%)
Z12	pass	no assembly	Mycobacterium_intracellulare_subsp._chimaera	Mycobacterium_intracellulare_subsp._chimaera	Mycobacterium intracellulare (100.00% vs 99.96%)
X24	pass	pass	lineage3	lineage3	Mycobacterium avium (2.45% vs 2.51%);Mycobacterium intracellulare (17.57% vs 19.03%);Mycobacterium tuberculosis (79.84% vs 78.24%)
X25	pass	no assembly	Mycobacterium_abscessus_subsp._massiliense	Mycobacterium_abscessus_subsp._massiliense	Mycobacterium abscessus (100.00% vs 99.79%)
X26	pass	no assembly	Mycobacterium_avium_subsp._hominissuis	Mycobacterium_avium_subsp._hominissuis	Mycobacterium avium (100.00% vs 99.65%)
Z13	pass	no assembly			Mycobacterium gordonae_B (99.04% vs 99.65%)	Granulicatella sp963526005 (0.61%)
X53	pass	no assembly			Mycobacterium gordonae (98.25% vs 99.76%)
Z14	pass	no assembly	Mycobacterium_abscessus_subsp._abscessus	Mycobacterium_abscessus_subsp._abscessus	Mycobacterium abscessus (99.98% vs 99.85%)
Z15	pass	pass	lineage3.1.1	lineage3.1.1	Mycobacterium tuberculosis (99.96% vs 99.67%)
Z16	pass	no assembly	Mycobacterium_abscessus_subsp._abscessus	Mycobacterium_abscessus_subsp._abscessus	Mycobacterium abscessus (100.00% vs 99.70%)
X27	pass	no assembly	Mycobacterium_intracellulare_subsp._chimaera	Mycobacterium_intracellulare_subsp._chimaera	Mycobacterium intracellulare (100.00% vs 99.86%)
Z17	pass	no assembly	Mycobacterium_intracellulare_subsp._chimaera	Mycobacterium_intracellulare_subsp._chimaera	Mycobacterium intracellulare (99.92% vs 100.00%)
Z18	pass	no assembly			Mycobacterium xenopi (99.97% vs 100.00%)
Z19	pass	no assembly	Mycobacterium_avium_subsp._hominissuis	Mycobacterium_avium_subsp._hominissuis	Mycobacterium avium (100.00% vs 100.00%)
Z20	pass	no assembly	Mycobacterium_abscessus_subsp._massiliense	Mycobacterium_abscessus_subsp._massiliense	Mycobacterium abscessus (99.93% vs 100.00%)
X28	pass	pass	lineage3	lineage3	Mycobacterium tuberculosis (100.00% vs 99.75%)
Z21	pass	no assembly	Mycobacterium_abscessus_subsp._abscessus	Mycobacterium_abscessus_subsp._abscessus	Mycobacterium abscessus (100.00% vs 100.00%)
X29	pass	pass	lineage4.1.2.1	lineage4.1.2.1	Mycobacterium tuberculosis (100.00% vs 100.00%)
Z22	pass	no assembly	Mycobacterium_abscessus_subsp._abscessus	Mycobacterium_abscessus_subsp._abscessus	Mycobacterium abscessus (100.00% vs 100.00%)
Z23	pass	no assembly	Mycobacterium_intracellulare_subsp._chimaera	Mycobacterium_intracellulare_subsp._chimaera	Mycobacterium gordonae (5.60% vs 4.40%);Mycobacterium intracellulare (94.37% vs 95.60%)
X41	pass	no assembly	Mycobacterium_intracellulare_subsp._chimaera	Mycobacterium_intracellulare_subsp._chimaera	Mycobacterium intracellulare (100.00% vs 100.00%)
X47	pass	pass	lineageBovis	lineageBovis	Mycobacterium tuberculosis (100.00% vs 100.00%)
X30	pass	no assembly			Mycobacterium kansasii (97.47% vs 98.17%);Mycobacterium sp020217485 (2.53% vs 1.83%)
Z24	pass	no assembly	Mycobacterium_intracellulare_subsp._intracellulare	Mycobacterium_intracellulare_subsp._intracellulare	Mycobacterium avium (1.92% vs 2.30%);Mycobacterium intracellulare (97.93% vs 97.70%)
Z25	pass	no assembly	Mycobacterium_chelonae_subsp._gwanakae	Mycobacterium_chelonae_subsp._gwanakae	Mycobacterium gwanakae (99.99% vs 99.82%)
X31	pass	no assembly	Mycobacterium_intracellulare_subsp._chimaera	Mycobacterium_intracellulare_subsp._chimaera	Mycobacterium intracellulare (100.00% vs 100.00%)
X42	pass	pass	lineage4.1.1.3	lineage4.1.1.3	Mycobacterium tuberculosis (96.94% vs 100.00%)	Pauljensenia sp958349165 (1.00%)
Z26	pass	no assembly	Mycobacterium_intracellulare_subsp._intracellulare	Mycobacterium_intracellulare_subsp._intracellulare	Mycobacterium avium (2.74% vs 2.46%);Mycobacterium intracellulare (97.12% vs 97.40%)
Z27	pass	no assembly	Mycobacterium_abscessus_subsp._abscessus	Mycobacterium_abscessus_subsp._abscessus	Mycobacterium abscessus (100.00% vs 99.79%)
Z28	pass	no assembly	Mycobacterium_intracellulare_subsp._chimaera	Mycobacterium_intracellulare_subsp._chimaera	Mycobacterium intracellulare (100.00% vs 100.00%)
Z29	pass	no assembly	Mycobacterium_intracellulare_subsp._yongonense	Mycobacterium_intracellulare_subsp._yongonense	Mycobacterium intracellulare (99.96% vs 100.00%)
X32	pass	no assembly			Mycobacterium malmoense (100.00% vs 100.00%)
X33	non_myco_illumina	no assembly			Mycobacterium gordonae (14.46% vs 13.81%);Mycobacterium sp020217485 (76.15% vs 86.19%)	Alloprevotella sp905369775 (0.75%);Eubacterium_B sulci (0.69%);Granulicatella sp916049935 (1.11%);Peptostreptococcus stomatis (0.67%);Prevotella pallens (3.94%)
Z30	pass	no assembly	Mycobacterium_intracellulare_subsp._chimaera	Mycobacterium_intracellulare_subsp._chimaera	Mycobacterium intracellulare (99.93% vs 99.71%)
X34	pass	no assembly	Mycobacterium_chelonae_subsp._gwanakae	Mycobacterium_chelonae_subsp._gwanakae	Mycobacterium gwanakae (100.00% vs 99.81%)
Z31	non_myco_illumina	no assembly			Mycobacterium gordonae (35.37% vs 30.85%);Mycobacterium sp020217485 (59.42% vs 68.67%);Peptostreptococcus stomatis (1.16% vs 0.17%)	Granulicatella sp916049935 (0.86%);Prevotella pallens (0.66%)
Z32	pass	no assembly			Mycobacterium sp018326285 (100.00% vs 99.90%)
X43	pass	pass	lineage3	lineage3	Mycobacterium tuberculosis (100.00% vs 99.84%)
Z33	pass	no assembly	Mycobacterium_intracellulare_subsp._chimaera	Mycobacterium_intracellulare_subsp._chimaera	Mycobacterium intracellulare (99.94% vs 99.91%)
X35	pass	no assembly			Mycobacterium gordonae (98.11% vs 99.77%)
X44	pass	pass	lineage1.2.2	lineage1.2.2	Mycobacterium tuberculosis (100.00% vs 99.84%)
X36	non_myco_illumina	no assembly			Mycobacterium gordonae (93.72% vs 99.60%)	Granulicatella sp937976325 (1.60%);Peptostreptococcus sp900759325 (0.95%)
X37	pass	no assembly	Mycobacterium_avium_subsp._hominissuis	Mycobacterium_avium_subsp._hominissuis	Mycobacterium avium (100.00% vs 99.75%)
Z34	pass	pass	lineage1.2.1	lineage1.2.1	Mycobacterium tuberculosis (100.00% vs 99.84%)
Z35	lineage_additional_detail	low depth for Illumina	lineage1.1	lineage1.1.2	Mycobacterium tuberculosis (100.00% vs 99.86%)
X48	pass	no assembly	Mycobacterium_intracellulare_subsp._chimaera	Mycobacterium_intracellulare_subsp._chimaera	Mycobacterium intracellulare (100.00% vs 99.89%)
Z36	pass	no assembly	Mycobacterium_intracellulare_subsp._chimaera	Mycobacterium_intracellulare_subsp._chimaera	Mycobacterium intracellulare (99.97% vs 99.87%)
X45	pass	no assembly	Mycobacterium_abscessus_subsp._abscessus	Mycobacterium_abscessus_subsp._abscessus	Mycobacterium abscessus (100.00% vs 99.72%)
X38	pass	no assembly	Mycobacterium_intracellulare_subsp._chimaera	Mycobacterium_intracellulare_subsp._chimaera	Mycobacterium intracellulare (100.00% vs 99.82%)
Z37	pass	no assembly	Mycobacterium_intracellulare_subsp._intracellulare	Mycobacterium_intracellulare_subsp._intracellulare	Mycobacterium intracellulare (99.59% vs 99.34%)
Z38	pass	no assembly	Mycobacterium_avium_subsp._hominissuis	Mycobacterium_avium_subsp._hominissuis	Mycobacterium abscessus (80.75% vs 71.30%);Mycobacterium avium (19.25% vs 28.52%)
Z40	pass	no assembly	Mycobacterium_intracellulare_subsp._chimaera	Mycobacterium_intracellulare_subsp._chimaera	Mycobacterium intracellulare (100.00% vs 99.88%)
X46	pass	pass	lineage3	lineage3	Mycobacterium tuberculosis (100.00% vs 99.89%)
Z41	pass	pass	lineage1.2.1	lineage1.2.1	Mycobacterium tuberculosis (100.00% vs 99.56%)
X39	pass	no assembly	Mycobacterium_intracellulare_subsp._chimaera	Mycobacterium_intracellulare_subsp._chimaera	Mycobacterium intracellulare (99.63% vs 99.82%)
Z42	pass	no assembly	Mycobacterium_intracellulare_subsp._chimaera	Mycobacterium_intracellulare_subsp._chimaera	Mycobacterium intracellulare (100.00% vs 99.81%)
X40	pass	no assembly			Mycobacterium gordonae (100.00% vs 99.65%)
M1	pass	no assembly	Mycobacterium_avium_subsp._hominissuis	Mycobacterium_avium_subsp._hominissuis	Mycobacterium avium (100.00% vs 99.95%)
M2	pass	low depth for Illumina	lineage1.2.1	lineage1.2.1	Mycobacterium tuberculosis (100.00% vs 100.00%)
M3	secondary_species	no assembly	Mycobacterium_abscessus_subsp._abscessus	Mycobacterium_abscessus_subsp._abscessus	Mycobacterium abscessus (98.76% vs 99.96%)	Mycobacterium intracellulare (1.24%)
M4	lineage_missing_secondary;secondary_species	no assembly	Mycobacterium_abscessus_subsp._abscessus;Mycobacterium_intracellulare_subsp._chimaera	Mycobacterium_intracellulare_subsp._chimaera	Mycobacterium intracellulare (46.40% vs 99.86%)	Mycobacterium abscessus (53.60%)
M5	non_myco_illumina	no assembly	Mycobacterium_intracellulare_subsp._chimaera	Mycobacterium_intracellulare_subsp._chimaera	Mycobacterium intracellulare (93.91% vs 100.00%)
M6	pass	pass	lineage4.10	lineage4.10	Mycobacterium tuberculosis (100.00% vs 99.93%)
M7	pass	no assembly			Mycobacterium paragordonae (99.85% vs 99.94%)
M8	pass	no assembly	Mycobacterium_avium_subsp._hominissuis	Mycobacterium_avium_subsp._hominissuis	Mycobacterium avium (100.00% vs 99.85%)
M9	pass	pass	lineage4.3.2.1	lineage4.3.2.1	Mycobacterium tuberculosis (99.93% vs 99.83%)
M10	pass	no assembly	Mycobacterium_abscessus_subsp._massiliense	Mycobacterium_abscessus_subsp._massiliense	Mycobacterium abscessus (99.90% vs 99.71%)
M11	pass	no assembly	Mycobacterium_intracellulare_subsp._chimaera	Mycobacterium_intracellulare_subsp._chimaera	Mycobacterium intracellulare (100.00% vs 99.95%)
M12	pass	no assembly	Mycobacterium_intracellulare_subsp._chimaera	Mycobacterium_intracellulare_subsp._chimaera	Mycobacterium intracellulare (99.89% vs 99.88%)
M13	pass	pass	lineage3	lineage3	Mycobacterium tuberculosis (99.95% vs 99.97%)
M14	pass	pass	lineage3	lineage3	Mycobacterium intracellulare (0.64% vs 0.83%);Mycobacterium tuberculosis (99.36% vs 99.17%)
M15	pass	no assembly	Mycobacterium_intracellulare_subsp._yongonense	Mycobacterium_intracellulare_subsp._yongonense	Mycobacterium intracellulare (100.00% vs 99.92%)
M17	pass	no assembly			Mycobacterium abscessus (0.60% vs 0.02%);Mycobacterium nebraskense (99.40% vs 99.76%)
M19	pass	no assembly	Mycobacterium_intracellulare_subsp._yongonense	Mycobacterium_intracellulare_subsp._yongonense	Mycobacterium sp020217485 (99.89% vs 99.94%)
M20	pass	no assembly			Mycobacterium kansasii (100.00% vs 99.71%)
M21	pass	no assembly	Mycobacterium_intracellulare_subsp._yongonense	Mycobacterium_intracellulare_subsp._yongonense	Mycobacterium intracellulare (100.00% vs 99.80%)
M22	pass	no assembly	Mycobacterium_avium_subsp._hominissuis	Mycobacterium_avium_subsp._hominissuis	Mycobacterium avium (99.92% vs 99.88%)
M23	secondary_species	no assembly	Mycobacterium_avium_subsp._hominissuis	Mycobacterium_avium_subsp._hominissuis	Mycobacterium avium (98.86% vs 99.93%)	Mycobacterium intracellulare (1.08%)
M24	pass	no assembly	Mycobacterium_avium_subsp._hominissuis	Mycobacterium_avium_subsp._hominissuis	Mycobacterium avium (100.00% vs 99.88%)
M25	pass	no assembly	Mycobacterium_avium_subsp._hominissuis	Mycobacterium_avium_subsp._hominissuis	Mycobacterium avium (100.00% vs 99.89%)
M26	pass	no assembly	Mycobacterium_intracellulare_subsp._yongonense	Mycobacterium_intracellulare_subsp._yongonense	Mycobacterium sp020217485 (99.66% vs 99.90%)
M27	pass	no assembly	Mycobacterium_intracellulare_subsp._yongonense	Mycobacterium_intracellulare_subsp._yongonense	Mycobacterium intracellulare (100.00% vs 99.90%)
M28	pass	no assembly	Mycobacterium_abscessus_subsp._abscessus	Mycobacterium_abscessus_subsp._abscessus	Mycobacterium abscessus (100.00% vs 99.85%)
M29	pass	no assembly	Mycobacterium_intracellulare_subsp._chimaera	Mycobacterium_intracellulare_subsp._chimaera	Mycobacterium intracellulare (91.56% vs 91.45%);Mycobacterium kansasii (8.44% vs 8.34%)
M30	pass	no assembly	Mycobacterium_intracellulare_subsp._chimaera	Mycobacterium_intracellulare_subsp._chimaera	Mycobacterium intracellulare (100.00% vs 99.93%)
M31	pass	pass	lineage3	lineage3	Mycobacterium tuberculosis (100.00% vs 99.81%)
M32	pass	no assembly	Mycobacterium_avium_subsp._hominissuis	Mycobacterium_avium_subsp._hominissuis	Mycobacterium avium (99.87% vs 99.93%)
M33	sylph_failed_to_classify	no Illumina assembly
M34	pass	no assembly	Mycobacterium_abscessus_subsp._abscessus	Mycobacterium_abscessus_subsp._abscessus	Mycobacterium abscessus (99.93% vs 99.91%)
M35	non_myco_illumina	no assembly	Mycobacterium_intracellulare_subsp._yongonense	Mycobacterium_intracellulare_subsp._yongonense	Mycobacterium sp020217485 (92.86% vs 99.90%)	Pauljensenia bouchesdurhonensis (0.93%);Peptostreptococcus sp900759325 (0.91%)
M36	pass	no assembly	Mycobacterium_intracellulare_subsp._yongonense	Mycobacterium_intracellulare_subsp._yongonense	Mycobacterium intracellulare (100.00% vs 99.94%)
M37	pass	no assembly	Mycobacterium_intracellulare_subsp._chimaera	Mycobacterium_intracellulare_subsp._chimaera	Mycobacterium intracellulare (100.00% vs 99.86%)
M38	pass	no assembly	Mycobacterium_abscessus_subsp._abscessus	Mycobacterium_abscessus_subsp._abscessus	Mycobacterium abscessus (100.00% vs 99.86%)
M39	pass	pass	lineage4.3.2.1	lineage4.3.2.1	Mycobacterium tuberculosis (99.88% vs 99.95%)
M40	pass	no assembly	Mycobacterium_avium_subsp._hominissuis	Mycobacterium_avium_subsp._hominissuis	Mycobacterium avium (99.90% vs 99.90%)
M41	pass	pass	lineage2.2	lineage2.2	Mycobacterium tuberculosis (100.00% vs 99.89%)
M42	pass	no assembly	Mycobacterium_intracellulare_subsp._chimaera	Mycobacterium_intracellulare_subsp._chimaera	Mycobacterium intracellulare (100.00% vs 99.83%)
M43	pass	no assembly	Mycobacterium_abscessus_subsp._massiliense	Mycobacterium_abscessus_subsp._massiliense	Mycobacterium abscessus (99.58% vs 99.81%)
M44	pass	pass	lineage1.1.3	lineage1.1.3	Mycobacterium tuberculosis (100.00% vs 99.77%)
M45	pass	no assembly	Mycobacterium_avium_subsp._hominissuis	Mycobacterium_avium_subsp._hominissuis	Mycobacterium avium (99.58% vs 99.88%)
M46	pass	no assembly			Mycobacterium llatzerense (99.62% vs 100.00%)
M47	pass	no assembly	Mycobacterium_abscessus_subsp._abscessus	Mycobacterium_abscessus_subsp._abscessus	Mycobacterium abscessus (99.83% vs 99.86%)
M48	pass	no assembly	Mycobacterium_intracellulare_subsp._chimaera	Mycobacterium_intracellulare_subsp._chimaera	Mycobacterium intracellulare (99.55% vs 99.99%)
M49	pass	no assembly	Mycobacterium_avium_subsp._hominissuis	Mycobacterium_avium_subsp._hominissuis	Mycobacterium avium (100.00% vs 99.96%)
M50	non_myco_illumina	no assembly	Mycobacterium_intracellulare_subsp._yongonense	Mycobacterium_intracellulare_subsp._yongonense	Anaeroglobus micronuciformis (1.42% vs 0.10%);Bulleidia sp015256775 (2.24% vs 0.66%);Eubacterium_B sulci (1.91% vs 0.35%);Mycobacterium sp020217485 (57.69% vs 98.37%);Peptostreptococcus sp900759325 (3.12% vs 0.39%)	Alloprevotella sp905369775 (2.80%);Alloprevotella sp916438195 (1.27%);Alloprevotella sp963535845 (1.54%);Alloprevotella tannerae_A (2.05%);Bulleidia sp963525775 (1.06%);Granulicatella sp001071995 (1.48%);Granulicatella sp963526005 (1.78%);Moryella sp030644385 (0.63%);Pauljensenia bouchesdurhonensis (0.86%);Porphyromonas pasteri (0.99%);Prevotella pallens (5.90%);Prevotella salivae (1.71%);Veillon…
M51	pass	pass	lineage4.3.4.2	lineage4.3.4.2	Mycobacterium tuberculosis (100.00% vs 100.00%)
M52	pass	pass	lineage1.1.2	lineage1.1.2	Mycobacterium tuberculosis (99.77% vs 100.00%)
M53	pass	no assembly	Mycobacterium_intracellulare_subsp._chimaera	Mycobacterium_intracellulare_subsp._chimaera	Mycobacterium intracellulare (100.00% vs 99.91%)
M54	pass	no assembly			Mycobacterium paragordonae (93.63% vs 100.00%)	Granulicatella sp916049935 (3.02%)
M55	pass	no assembly	Mycobacterium_intracellulare_subsp._chimaera	Mycobacterium_intracellulare_subsp._chimaera	Mycobacterium intracellulare (100.00% vs 99.94%)
M56	pass	pass	lineage4.1.2.1	lineage4.1.2.1	Mycobacterium tuberculosis (98.03% vs 100.00%)	Alloprevotella sp015259235 (1.68%)
M57	pass	no assembly	Mycobacterium_avium_subsp._hominissuis	Mycobacterium_avium_subsp._hominissuis	Mycobacterium avium (100.00% vs 99.90%)
M58	pass	no assembly			Mycobacterium gordonae_B (99.20% vs 100.00%)
M59	pass	no assembly			Mycobacterium porcinum (100.00% vs 99.85%)
M60	pass	no assembly	Mycobacterium_abscessus_subsp._abscessus	Mycobacterium_abscessus_subsp._abscessus	Mycobacterium abscessus (100.00% vs 99.92%)
M61	pass	no assembly			Mycobacterium gordonae (100.00% vs 99.88%)
M62	pass	no assembly	Mycobacterium_abscessus_subsp._abscessus	Mycobacterium_abscessus_subsp._abscessus	Mycobacterium abscessus (100.00% vs 99.97%)
M63	pass	no assembly	Mycobacterium_intracellulare_subsp._chimaera	Mycobacterium_intracellulare_subsp._chimaera	Mycobacterium intracellulare (99.92% vs 99.97%)
M64	pass	no assembly			Mycobacterium gordonae (100.00% vs 99.94%)
M65	pass	no assembly			Mycobacterium abscessus (1.23% vs 2.14%);Mycobacterium gordonae (98.35% vs 97.21%);Mycobacterium paragordonae (0.43% vs 0.56%)
M66	pass	no assembly	Mycobacterium_intracellulare_subsp._intracellulare	Mycobacterium_intracellulare_subsp._intracellulare	Mycobacterium intracellulare (100.00% vs 99.91%)
M67	pass	no assembly	Mycobacterium_abscessus_subsp._abscessus	Mycobacterium_abscessus_subsp._abscessus	Mycobacterium abscessus (99.91% vs 99.90%)
M68	pass	no assembly	Mycobacterium_intracellulare_subsp._chimaera	Mycobacterium_intracellulare_subsp._chimaera	Mycobacterium intracellulare (99.59% vs 99.93%)
M69	pass	no assembly	Mycobacterium_intracellulare_subsp._chimaera	Mycobacterium_intracellulare_subsp._chimaera	Mycobacterium intracellulare (100.00% vs 99.92%)
M70	pass	no assembly	Mycobacterium_avium_subsp._hominissuis	Mycobacterium_avium_subsp._hominissuis	Mycobacterium avium (99.70% vs 99.91%)
M71	pass	no assembly	Mycobacterium_avium_subsp._hominissuis	Mycobacterium_avium_subsp._hominissuis	Mycobacterium avium (99.74% vs 99.49%)
M72	pass	pass	lineage3.1.2	lineage3.1.2	Mycobacterium tuberculosis (99.95% vs 99.87%)
M73	pass	no assembly	Mycobacterium_chelonae_subsp._gwanakae	Mycobacterium_chelonae_subsp._gwanakae	F0428 sp003043955 (0.51% vs 0.10%);Mycobacterium gwanakae (98.52% vs 99.76%)
M74	pass	no assembly	Mycobacterium_avium_subsp._hominissuis;Mycobacterium_intracellulare_subsp._chimaera	Mycobacterium_avium_subsp._hominissuis;Mycobacterium_intracellulare_subsp._chimaera	Mycobacterium avium (93.52% vs 94.10%);Mycobacterium intracellulare (6.07% vs 5.75%)
M75	pass	pass	lineage4.10	lineage4.10	Mycobacterium tuberculosis (100.00% vs 99.90%)

### Sheet: dictionary
For each sample gives the lineage results from Mykrobe and the Species results from Sylph
Columns
sample	The sample name
filter_species	marks samples with identification differences between platforms
lineage_1	Mykrobe lineage results for Illumina (for this study we have only focused on the TB lineages)
lineage_2	Mykrobe lineage results for ONT (for this study we have only focused on the TB lineages)
sylph_shared	Sylph species which are found by both platforms
sylph_unique_1	Sylph species only found by Illumina
sylph_unique_2	Sylph species only found by ONT
Filters
reference	h37rv control samples
excluded	sample failed to PCR or was not mycobacterial
sylph_failed_to_classify	Sylph did not identify a major species in either platform. These three samples appear to be some relation of M. gordonae
non_myco_illumina	Illumina had over 5% abundance of non-myco species
secondary_species	ONT and Illumina share at least one sylph species hit, but one has additional secondary sylph hits
lineage_missing_secondary	ONT is missing one of the lineages identified by Illumina
lineage_additional_secondary	ONT has an additional lineage, as well as the one detected by Illumina
lineage_additional_detail	ONT provides a more specific TB lineage
lineage_mismatch	There is some other kind of difference in lineage reported
Notes
The sylph entries give their relative abundance in brackets for each species. For the shared column this is format: (Illumina% vs ONT %)
