## supplement_table_3 for "Validation of an optimised Oxford Nanopore sequencing workflow versus Illumina for mycobacteria from primary MGIT culture"

### Sheet: all_calls
sample	drug	call_1	call_2	match
M13	AMI	S	S	match
M13	BDQ	S	S	match
M13	CAP	S	S	match
M13	CFZ	S	S	match
M13	DLM	S	R	mismatch
M13	EMB	S	S	match
M13	ETH	S	S	match
M13	INH	S	S	match
M13	KAN	S	S	match
M13	LEV	U	U	match
M13	LZD	S	S	match
M13	MXF	U	U	match
M13	PZA	S	S	match
M13	RIF	S	S	match
M13	STM	S	S	match
M14	AMI	S	S	match
M14	BDQ	S	S	match
M14	CAP	S	S	match
M14	CFZ	S	S	match
M14	DLM	S	R	mismatch
M14	EMB	S	S	match
M14	ETH	S	S	match
M14	INH	S	S	match
M14	KAN	S	S	match
M14	LEV	S	S	match
M14	LZD	S	S	match
M14	MXF	S	S	match
M14	PZA	S	S	match
M14	RIF	S	S	match
M14	STM	S	S	match
M31	AMI	S	S	match
M31	BDQ	S	S	match
M31	CAP	S	S	match
M31	CFZ	S	S	match
M31	DLM	S	R	mismatch
M31	EMB	S	S	match
M31	ETH	S	S	match
M31	INH	S	S	match
M31	KAN	S	S	match
M31	LEV	S	S	match
M31	LZD	S	S	match
M31	MXF	S	S	match
M31	PZA	S	S	match
M31	RIF	S	S	match
M31	STM	S	S	match
M39	AMI	S	S	match
M39	BDQ	S	S	match
M39	CAP	S	S	match
M39	CFZ	S	S	match
M39	DLM	S	S	match
M39	EMB	S	S	match
M39	ETH	S	S	match
M39	INH	S	S	match
M39	KAN	S	S	match
M39	LEV	S	S	match
M39	LZD	S	S	match
M39	MXF	S	S	match
M39	PZA	S	S	match
M39	RIF	S	S	match
M39	STM	S	S	match
M41	AMI	S	S	match
M41	BDQ	S	S	match
M41	CAP	S	S	match
M41	CFZ	U	U	match
M41	DLM	S	S	match
M41	EMB	S	S	match
M41	ETH	S	S	match
M41	INH	S	S	match
M41	KAN	S	S	match
M41	LEV	S	S	match
M41	LZD	S	S	match
M41	MXF	S	S	match
M41	PZA	S	S	match
M41	RIF	S	S	match
M41	STM	S	S	match
M44	AMI	S	S	match
M44	BDQ	S	S	match
M44	CAP	S	S	match
M44	CFZ	S	S	match
M44	DLM	S	S	match
M44	EMB	U	U	match
M44	ETH	S	S	match
M44	INH	S	S	match
M44	KAN	S	S	match
M44	LEV	U	U	match
M44	LZD	S	S	match
M44	MXF	U	U	match
M44	PZA	S	S	match
M44	RIF	S	S	match
M44	STM	S	S	match
M51	AMI	S	S	match
M51	BDQ	S	S	match
M51	CAP	S	S	match
M51	CFZ	S	S	match
M51	DLM	S	R	mismatch
M51	EMB	S	S	match
M51	ETH	S	S	match
M51	INH	S	S	match
M51	KAN	S	S	match
M51	LEV	S	S	match
M51	LZD	S	S	match
M51	MXF	S	S	match
M51	PZA	S	S	match
M51	RIF	R	R	match
M51	STM	S	S	match
M52	AMI	S	S	match
M52	BDQ	S	S	match
M52	CAP	S	S	match
M52	CFZ	S	S	match
M52	DLM	S	R	mismatch
M52	EMB	S	S	match
M52	ETH	S	S	match
M52	INH	S	S	match
M52	KAN	S	S	match
M52	LEV	S	S	match
M52	LZD	S	S	match
M52	MXF	S	S	match
M52	PZA	S	S	match
M52	RIF	S	S	match
M52	STM	S	S	match
M56	AMI	S	S	match
M56	BDQ	S	S	match
M56	CAP	S	S	match
M56	CFZ	S	S	match
M56	DLM	U	U	match
M56	EMB	S	S	match
M56	ETH	S	S	match
M56	INH	S	S	match
M56	KAN	S	S	match
M56	LEV	S	S	match
M56	LZD	S	S	match
M56	MXF	S	S	match
M56	PZA	S	S	match
M56	RIF	S	S	match
M56	STM	S	S	match
M6	AMI	U	U	match
M6	BDQ	S	S	match
M6	CAP	U	U	match
M6	CFZ	S	S	match
M6	DLM	S	S	match
M6	EMB	S	S	match
M6	ETH	S	S	match
M6	INH	S	S	match
M6	KAN	U	U	match
M6	LEV	S	S	match
M6	LZD	S	S	match
M6	MXF	S	S	match
M6	PZA	S	S	match
M6	RIF	S	S	match
M6	STM	U	U	match
M72	AMI	S	S	match
M72	BDQ	S	S	match
M72	CAP	S	S	match
M72	CFZ	S	S	match
M72	DLM	S	R	mismatch
M72	EMB	S	S	match
M72	ETH	S	S	match
M72	INH	S	S	match
M72	KAN	S	S	match
M72	LEV	S	S	match
M72	LZD	S	S	match
M72	MXF	S	S	match
M72	PZA	S	S	match
M72	RIF	S	S	match
M72	STM	S	S	match
M75	AMI	S	S	match
M75	BDQ	S	S	match
M75	CAP	S	S	match
M75	CFZ	S	S	match
M75	DLM	S	S	match
M75	EMB	S	S	match
M75	ETH	S	S	match
M75	INH	S	S	match
M75	KAN	S	S	match
M75	LEV	S	S	match
M75	LZD	S	S	match
M75	MXF	S	S	match
M75	PZA	S	S	match
M75	RIF	S	S	match
M75	STM	U	U	match
M9	AMI	S	S	match
M9	BDQ	S	S	match
M9	CAP	S	S	match
M9	CFZ	S	S	match
M9	DLM	S	S	match
M9	EMB	S	S	match
M9	ETH	S	S	match
M9	INH	S	S	match
M9	KAN	S	S	match
M9	LEV	S	S	match
M9	LZD	S	S	match
M9	MXF	S	S	match
M9	PZA	S	S	match
M9	RIF	S	S	match
M9	STM	S	S	match
Q10	AMI	S	S	match
Q10	BDQ	U	U	match
Q10	CAP	S	S	match
Q10	CFZ	U	U	match
Q10	DLM	S	S	match
Q10	EMB	S	S	match
Q10	ETH	S	S	match
Q10	INH	S	S	match
Q10	KAN	S	S	match
Q10	LEV	S	S	match
Q10	LZD	S	S	match
Q10	MXF	S	S	match
Q10	PZA	S	S	match
Q10	RIF	S	S	match
Q10	STM	S	S	match
Q11	AMI	S	S	match
Q11	BDQ	U	U	match
Q11	CAP	S	S	match
Q11	CFZ	U	U	match
Q11	DLM	S	S	match
Q11	EMB	S	S	match
Q11	ETH	S	S	match
Q11	INH	S	S	match
Q11	KAN	S	S	match
Q11	LEV	S	S	match
Q11	LZD	S	S	match
Q11	MXF	S	S	match
Q11	PZA	S	S	match
Q11	RIF	S	S	match
Q11	STM	S	S	match
Q15	AMI	S	S	match
Q15	BDQ	S	S	match
Q15	CAP	S	S	match
Q15	CFZ	S	S	match
Q15	DLM	S	S	match
Q15	EMB	S	S	match
Q15	ETH	S	S	match
Q15	INH	S	S	match
Q15	KAN	S	S	match
Q15	LEV	S	S	match
Q15	LZD	S	S	match
Q15	MXF	S	S	match
Q15	PZA	S	S	match
Q15	RIF	S	S	match
Q15	STM	S	S	match
Q19	AMI	S	S	match
Q19	BDQ	S	S	match
Q19	CAP	S	S	match
Q19	CFZ	S	S	match
Q19	DLM	S	R	mismatch
Q19	EMB	S	S	match
Q19	ETH	S	S	match
Q19	INH	S	S	match
Q19	KAN	S	S	match
Q19	LEV	S	S	match
Q19	LZD	S	S	match
Q19	MXF	S	S	match
Q19	PZA	S	S	match
Q19	RIF	S	S	match
Q19	STM	R	R	match
Q22	AMI	S	S	match
Q22	BDQ	S	S	match
Q22	CAP	S	S	match
Q22	CFZ	S	S	match
Q22	DLM	S	R	mismatch
Q22	EMB	S	S	match
Q22	ETH	S	S	match
Q22	INH	S	S	match
Q22	KAN	S	S	match
Q22	LEV	S	S	match
Q22	LZD	S	S	match
Q22	MXF	S	S	match
Q22	PZA	S	S	match
Q22	RIF	S	S	match
Q22	STM	S	S	match
Q25	AMI	S	S	match
Q25	BDQ	S	S	match
Q25	CAP	S	S	match
Q25	CFZ	S	S	match
Q25	DLM	S	S	match
Q25	EMB	S	S	match
Q25	ETH	S	S	match
Q25	INH	S	S	match
Q25	KAN	S	S	match
Q25	LEV	S	S	match
Q25	LZD	S	S	match
Q25	MXF	S	S	match
Q25	PZA	S	S	match
Q25	RIF	S	S	match
Q25	STM	S	S	match
Q26	AMI	S	S	match
Q26	BDQ	S	S	match
Q26	CAP	S	S	match
Q26	CFZ	S	S	match
Q26	DLM	U	R	mismatch
Q26	EMB	S	S	match
Q26	ETH	S	S	match
Q26	INH	S	S	match
Q26	KAN	S	S	match
Q26	LEV	S	S	match
Q26	LZD	S	S	match
Q26	MXF	S	S	match
Q26	PZA	S	S	match
Q26	RIF	S	S	match
Q26	STM	R	R	match
Q3	AMI	S	S	match
Q3	BDQ	S	S	match
Q3	CAP	S	S	match
Q3	CFZ	S	S	match
Q3	DLM	S	R	mismatch
Q3	EMB	S	S	match
Q3	ETH	S	S	match
Q3	INH	S	S	match
Q3	KAN	S	S	match
Q3	LEV	S	S	match
Q3	LZD	S	S	match
Q3	MXF	S	S	match
Q3	PZA	S	S	match
Q3	RIF	S	S	match
Q3	STM	S	S	match
Q40	AMI	S	S	match
Q40	BDQ	S	S	match
Q40	CAP	S	S	match
Q40	CFZ	S	S	match
Q40	DLM	S	R	mismatch
Q40	EMB	S	S	match
Q40	ETH	S	S	match
Q40	INH	S	S	match
Q40	KAN	S	S	match
Q40	LEV	S	S	match
Q40	LZD	S	S	match
Q40	MXF	S	S	match
Q40	PZA	S	S	match
Q40	RIF	S	S	match
Q40	STM	S	S	match
Q5	AMI	S	S	match
Q5	BDQ	S	S	match
Q5	CAP	S	S	match
Q5	CFZ	S	S	match
Q5	DLM	S	S	match
Q5	EMB	S	S	match
Q5	ETH	U	U	match
Q5	INH	S	S	match
Q5	KAN	S	S	match
Q5	LEV	S	S	match
Q5	LZD	S	S	match
Q5	MXF	S	S	match
Q5	PZA	S	S	match
Q5	RIF	S	S	match
Q5	STM	S	S	match
Q55	AMI	S	S	match
Q55	BDQ	S	S	match
Q55	CAP	S	S	match
Q55	CFZ	S	S	match
Q55	DLM	S	R	mismatch
Q55	EMB	S	S	match
Q55	ETH	S	S	match
Q55	INH	S	S	match
Q55	KAN	S	S	match
Q55	LEV	S	S	match
Q55	LZD	S	S	match
Q55	MXF	S	S	match
Q55	PZA	S	S	match
Q55	RIF	S	S	match
Q55	STM	S	S	match
Q61	AMI	S	S	match
Q61	BDQ	S	S	match
Q61	CAP	S	S	match
Q61	CFZ	S	S	match
Q61	DLM	S	R	mismatch
Q61	EMB	S	S	match
Q61	ETH	S	S	match
Q61	INH	S	S	match
Q61	KAN	S	S	match
Q61	LEV	U	U	match
Q61	LZD	S	S	match
Q61	MXF	U	U	match
Q61	PZA	S	S	match
Q61	RIF	S	S	match
Q61	STM	S	S	match
Q8	AMI	S	S	match
Q8	BDQ	S	S	match
Q8	CAP	S	S	match
Q8	CFZ	S	S	match
Q8	DLM	S	R	mismatch
Q8	EMB	S	S	match
Q8	ETH	U	U	match
Q8	INH	S	S	match
Q8	KAN	S	S	match
Q8	LEV	S	S	match
Q8	LZD	S	S	match
Q8	MXF	S	S	match
Q8	PZA	S	S	match
Q8	RIF	S	S	match
Q8	STM	S	S	match
X13	AMI	U	U	match
X13	BDQ	S	S	match
X13	CAP	S	S	match
X13	CFZ	S	S	match
X13	DLM	U	R	mismatch
X13	EMB	S	S	match
X13	ETH	S	S	match
X13	INH	S	S	match
X13	KAN	U	U	match
X13	LEV	S	S	match
X13	LZD	S	S	match
X13	MXF	U	U	match
X13	PZA	S	S	match
X13	RIF	S	S	match
X13	STM	U	U	match
X20	AMI	S	S	match
X20	BDQ	U	U	match
X20	CAP	S	S	match
X20	CFZ	U	U	match
X20	DLM	S	R	mismatch
X20	EMB	S	S	match
X20	ETH	S	S	match
X20	INH	S	S	match
X20	KAN	S	S	match
X20	LEV	S	S	match
X20	LZD	S	S	match
X20	MXF	S	S	match
X20	PZA	S	S	match
X20	RIF	S	S	match
X20	STM	S	S	match
X24	AMI	S	S	match
X24	BDQ	S	S	match
X24	CAP	S	S	match
X24	CFZ	S	S	match
X24	DLM	S	R	mismatch
X24	EMB	S	S	match
X24	ETH	S	S	match
X24	INH	S	S	match
X24	KAN	S	S	match
X24	LEV	S	S	match
X24	LZD	S	S	match
X24	MXF	S	S	match
X24	PZA	S	S	match
X24	RIF	S	S	match
X24	STM	S	S	match
X28	AMI	S	S	match
X28	BDQ	S	S	match
X28	CAP	S	S	match
X28	CFZ	S	S	match
X28	DLM	S	R	mismatch
X28	EMB	S	S	match
X28	ETH	S	S	match
X28	INH	S	S	match
X28	KAN	S	S	match
X28	LEV	U	U	match
X28	LZD	U	U	match
X28	MXF	U	U	match
X28	PZA	S	S	match
X28	RIF	S	S	match
X28	STM	S	S	match
X29	AMI	S	S	match
X29	BDQ	S	S	match
X29	CAP	S	S	match
X29	CFZ	S	S	match
X29	DLM	U	U	match
X29	EMB	S	S	match
X29	ETH	S	S	match
X29	INH	S	S	match
X29	KAN	S	S	match
X29	LEV	S	S	match
X29	LZD	S	S	match
X29	MXF	S	S	match
X29	PZA	S	S	match
X29	RIF	S	S	match
X29	STM	U	U	match
X42	AMI	S	S	match
X42	BDQ	S	S	match
X42	CAP	S	S	match
X42	CFZ	S	S	match
X42	DLM	S	S	match
X42	EMB	S	S	match
X42	ETH	S	S	match
X42	INH	S	S	match
X42	KAN	S	S	match
X42	LEV	S	S	match
X42	LZD	S	S	match
X42	MXF	S	S	match
X42	PZA	S	S	match
X42	RIF	S	S	match
X42	STM	S	S	match
X43	AMI	S	S	match
X43	BDQ	S	S	match
X43	CAP	S	S	match
X43	CFZ	S	S	match
X43	DLM	S	R	mismatch
X43	EMB	S	S	match
X43	ETH	S	S	match
X43	INH	S	S	match
X43	KAN	S	S	match
X43	LEV	S	S	match
X43	LZD	S	S	match
X43	MXF	S	S	match
X43	PZA	S	S	match
X43	RIF	S	S	match
X43	STM	S	S	match
X44	AMI	S	S	match
X44	BDQ	S	S	match
X44	CAP	S	S	match
X44	CFZ	S	S	match
X44	DLM	S	S	match
X44	EMB	S	S	match
X44	ETH	U	U	match
X44	INH	S	S	match
X44	KAN	S	S	match
X44	LEV	S	S	match
X44	LZD	S	S	match
X44	MXF	S	S	match
X44	PZA	S	S	match
X44	RIF	S	S	match
X44	STM	U	U	match
X46	AMI	S	S	match
X46	BDQ	S	S	match
X46	CAP	S	S	match
X46	CFZ	S	S	match
X46	DLM	U	R	mismatch
X46	EMB	S	S	match
X46	ETH	S	S	match
X46	INH	S	S	match
X46	KAN	S	S	match
X46	LEV	S	S	match
X46	LZD	S	S	match
X46	MXF	S	S	match
X46	PZA	S	S	match
X46	RIF	S	S	match
X46	STM	S	S	match
X47	AMI	U	U	match
X47	BDQ	S	S	match
X47	CAP	S	S	match
X47	CFZ	S	S	match
X47	DLM	U	R	mismatch
X47	EMB	S	S	match
X47	ETH	S	S	match
X47	INH	S	S	match
X47	KAN	U	U	match
X47	LEV	U	U	match
X47	LZD	U	U	match
X47	MXF	U	U	match
X47	PZA	R	R	match
X47	RIF	S	S	match
X47	STM	S	S	match
X51	AMI	S	S	match
X51	BDQ	S	S	match
X51	CAP	S	S	match
X51	CFZ	S	S	match
X51	DLM	S	S	match
X51	EMB	S	S	match
X51	ETH	S	S	match
X51	INH	S	S	match
X51	KAN	S	S	match
X51	LEV	S	S	match
X51	LZD	S	S	match
X51	MXF	S	S	match
X51	PZA	S	S	match
X51	RIF	S	S	match
X51	STM	S	S	match
X6	AMI	S	S	match
X6	BDQ	S	S	match
X6	CAP	S	S	match
X6	CFZ	S	S	match
X6	DLM	U	U	match
X6	EMB	S	S	match
X6	ETH	S	S	match
X6	INH	S	S	match
X6	KAN	S	S	match
X6	LEV	U	U	match
X6	LZD	S	S	match
X6	MXF	U	U	match
X6	PZA	S	S	match
X6	RIF	S	S	match
X6	STM	S	S	match
Z10	AMI	S	S	match
Z10	BDQ	S	S	match
Z10	CAP	S	S	match
Z10	CFZ	S	S	match
Z10	DLM	U	R	mismatch
Z10	EMB	S	S	match
Z10	ETH	S	S	match
Z10	INH	S	S	match
Z10	KAN	S	S	match
Z10	LEV	S	S	match
Z10	LZD	S	S	match
Z10	MXF	S	S	match
Z10	PZA	S	S	match
Z10	RIF	S	S	match
Z10	STM	S	S	match
Z15	AMI	S	S	match
Z15	BDQ	U	U	match
Z15	CAP	S	S	match
Z15	CFZ	U	U	match
Z15	DLM	S	R	mismatch
Z15	EMB	S	S	match
Z15	ETH	S	S	match
Z15	INH	S	S	match
Z15	KAN	S	S	match
Z15	LEV	S	S	match
Z15	LZD	S	S	match
Z15	MXF	S	S	match
Z15	PZA	S	S	match
Z15	RIF	S	S	match
Z15	STM	S	S	match
Z34	AMI	S	S	match
Z34	BDQ	S	S	match
Z34	CAP	S	S	match
Z34	CFZ	S	S	match
Z34	DLM	S	S	match
Z34	EMB	S	S	match
Z34	ETH	U	U	match
Z34	INH	S	S	match
Z34	KAN	S	S	match
Z34	LEV	S	S	match
Z34	LZD	U	U	match
Z34	MXF	S	S	match
Z34	PZA	S	S	match
Z34	RIF	S	S	match
Z34	STM	U	U	match
Z41	AMI	S	S	match
Z41	BDQ	S	S	match
Z41	CAP	S	S	match
Z41	CFZ	S	S	match
Z41	DLM	S	S	match
Z41	EMB	S	S	match
Z41	ETH	S	S	match
Z41	INH	S	S	match
Z41	KAN	S	S	match
Z41	LEV	S	S	match
Z41	LZD	S	S	match
Z41	MXF	S	S	match
Z41	PZA	S	S	match
Z41	RIF	S	S	match
Z41	STM	S	S	match

### Sheet: dictionary
Tables gives gDST classifications for each of the 15 drugs
Columns
sample	sample name
drug	abbreviation for antibiotic
call_1	AMR prediction for Illumina
call_2	AMR prediction for ONT
match	"match" or "mismatch" depending on if platforms agree
predictions are one of
S	susceptible
R	resistant
U	Unknown (unclassified mutation)
F	fail (not enough reads)
