## supplement_table_4 for "Validation of an optimised Oxford Nanopore sequencing workflow versus Illumina for mycobacteria from primary MGIT culture"

### Sheet: supp_mat_4_mutations
sample	drug	gene	gene_position	mutation_1	prediction_1	mutation_2	prediction_2	nucleotide_position	repeated_position_warning	mut_kind_1	mut_kind_2	mut_diff	mut_kind	mut_effect	is_diff	secondary_effect
M13	AMI/KAN	eis	140	L140L	S	L140L	S	2714915	FALSE	snp	snp	match	snp	S	FALSE	FALSE
M13	AMI/KAN	eis	183	R183R	S	R183R	S	2714784	FALSE	snp	snp	match	snp	S	FALSE	FALSE
M13	DLM	fbiC	2565			2565_del_ggcctag:190	R	1305495	FALSE	nan	minor_indel	unique_to_2	minor_indel	R	TRUE	FALSE
M13	DLM	fgd1	320	F320F	S	F320F	S	491742	FALSE	snp	snp	match	snp	S	FALSE	FALSE
M13	STM	gid	205	A205A	S	A205A	S	4407588	FALSE	snp	snp	match	snp	S	FALSE	FALSE
M13	LEV/MXF	gyrA	21	E21Q	S	E21Q	S	7362	FALSE	snp	snp	match	snp	S	FALSE	FALSE
M13	LEV/MXF	gyrA	95	S95T	S	S95T	S	7585	FALSE	snp	snp	match	snp	S	FALSE	FALSE
M13	LEV/MXF	gyrA	668	G668D	S	G668D	S	9304	FALSE	snp	snp	match	snp	S	FALSE	FALSE
M13	LEV/MXF	gyrA	765	A765A	S	A765A	S	9596	FALSE	snp	snp	match	snp	S	FALSE	FALSE
M13	LEV/MXF	gyrA	826	N826D	U	N826D	U	9777	FALSE	snp	snp	match	snp	U	FALSE	FALSE
M13	INH	katG	463	R463L	S	R463L	S	2154724	FALSE	snp	snp	match	snp	S	FALSE	FALSE
M13	PZA	pncA	65	S65S	S	S65S	S	2289047	FALSE	snp	snp	match	snp	S	FALSE	FALSE
M13	RIF	rpoB	-61	c-61t	S	c-61t	S	759746	FALSE	snp	snp	match	snp	S	FALSE	FALSE
M13	RIF	rpoB	876	G876G	S	G876G	S	762434	FALSE	snp	snp	match	snp	S	FALSE	FALSE
M13	RIF	rpoB	944	K944E	S	K944E	S	762636	FALSE	snp	snp	match	snp	S	FALSE	FALSE
M13	RIF	rpoB	1075	A1075A	S	A1075A	S	763031	FALSE	snp	snp	match	snp	S	FALSE	FALSE
M13	LZD	rrl	818	a818c:5	S			1474475	FALSE	minor_snp	nan	unique_to_1	minor_snp	S	TRUE	FALSE
M13	CAP	tlyA	11	L11L	S	L11L	S	1917972	FALSE	snp	snp	match	snp	S	FALSE	FALSE
M14	DLM	fbiC	2565			2565_del_ggcctag:152	R	1305495	FALSE	nan	minor_indel	unique_to_2	minor_indel	R	TRUE	FALSE
M14	DLM	fgd1	320	F320F	S	F320F	S	491742	FALSE	snp	snp	match	snp	S	FALSE	FALSE
M14	STM	gid	205	A205A	S	A205A	S	4407588	FALSE	snp	snp	match	snp	S	FALSE	FALSE
M14	LEV/MXF	gyrA	21	E21Q	S	E21Q	S	7362	FALSE	snp	snp	match	snp	S	FALSE	FALSE
M14	LEV/MXF	gyrA	95	S95T	S	S95T	S	7585	FALSE	snp	snp	match	snp	S	FALSE	FALSE
M14	LEV/MXF	gyrA	668	G668D	S	G668D	S	9304	FALSE	snp	snp	match	snp	S	FALSE	FALSE
M14	INH	katG	463	R463L	S	R463L	S	2154724	FALSE	snp	snp	match	snp	S	FALSE	FALSE
M14	PZA	pncA	65	S65S	S	S65S	S	2289047	FALSE	snp	snp	match	snp	S	FALSE	FALSE
M14	RIF	rpoB	-61	c-61t	S	c-61t	S	759746	FALSE	snp	snp	match	snp	S	FALSE	FALSE
M14	RIF	rpoB	876	G876G	S	G876G	S	762434	FALSE	snp	snp	match	snp	S	FALSE	FALSE
M14	RIF	rpoB	1075	A1075A	S	A1075A	S	763031	FALSE	snp	snp	match	snp	S	FALSE	FALSE
M14	CAP	tlyA	11	L11L	S	L11L	S	1917972	FALSE	snp	snp	match	snp	S	FALSE	FALSE
M31	DLM	fbiC	2565			2565_del_ggcctag:54	R	1305495	FALSE	nan	minor_indel	unique_to_2	minor_indel	R	TRUE	FALSE
M31	DLM	fgd1	320	F320F	S	F320F	S	491742	FALSE	snp	snp	match	snp	S	FALSE	FALSE
M31	STM	gid	205	A205A	S	A205A	S	4407588	FALSE	snp	snp	match	snp	S	FALSE	FALSE
M31	LEV/MXF	gyrA	21	E21Q	S	E21Q	S	7362	FALSE	snp	snp	match	snp	S	FALSE	FALSE
M31	LEV/MXF	gyrA	95	S95T	S	S95T	S	7585	FALSE	snp	snp	match	snp	S	FALSE	FALSE
M31	LEV/MXF	gyrA	668	G668D	S	G668D	S	9304	FALSE	snp	snp	match	snp	S	FALSE	FALSE
M31	INH	katG	463	R463L	S	R463L	S	2154724	FALSE	snp	snp	match	snp	S	FALSE	FALSE
M31	PZA	pncA	65	S65S	S	S65S	S	2289047	FALSE	snp	snp	match	snp	S	FALSE	FALSE
M31	RIF	rpoB	-61	c-61t	S	c-61t	S	759746	FALSE	snp	snp	match	snp	S	FALSE	FALSE
M31	RIF	rpoB	876	G876G	S	G876G	S	762434	FALSE	snp	snp	match	snp	S	FALSE	FALSE
M31	RIF	rpoB	1075	A1075A	S	A1075A	S	763031	FALSE	snp	snp	match	snp	S	FALSE	FALSE
M31	CAP	tlyA	11	L11L	S	L11L	S	1917972	FALSE	snp	snp	match	snp	S	FALSE	FALSE
M39	STM	gid	16	L16R	S	L16R	S	4408156	FALSE	snp	snp	match	snp	S	FALSE	FALSE
M39	LEV/MXF	gyrA	21	E21Q	S	E21Q	S	7362	FALSE	snp	snp	match	snp	S	FALSE	FALSE
M39	LEV/MXF	gyrA	95	S95T	S	S95T	S	7585	FALSE	snp	snp	match	snp	S	FALSE	FALSE
M39	LEV/MXF	gyrA	668	G668D	S	G668D	S	9304	FALSE	snp	snp	match	snp	S	FALSE	FALSE
M39	LEV/MXF	gyrB	94	P94L	S	P94L	S	5520	FALSE	snp	snp	match	snp	S	FALSE	FALSE
M39	LEV/MXF	gyrB	661	S661S	S	S661S	S	7222	FALSE	snp	snp	match	snp	S	FALSE	FALSE
M39	AMI/CAP/KAN/STM	rrs	492	c492t	S	c492t	S	1472337	FALSE	snp	snp	match	snp	S	FALSE	FALSE
M39	CAP	tlyA	11	L11L	S	L11L	S	1917972	FALSE	snp	snp	match	snp	S	FALSE	FALSE
M41	CFZ	Rv0678	-11	c-11a	U	c-11a	U	778979	FALSE	snp	snp	match	snp	U	FALSE	FALSE
M41	BDQ	Rv0678	-11	c-11a	S	c-11a	S	778979	FALSE	snp	snp	match	snp	S	FALSE	TRUE
M41	DLM	fgd1	320	F320F	S	F320F	S	491742	FALSE	snp	snp	match	snp	S	FALSE	FALSE
M41	STM	gid	92	E92D	S	E92D	S	4407927	FALSE	snp	snp	match	snp	S	FALSE	FALSE
M41	STM	gid	205	A205A	S	A205A	S	4407588	FALSE	snp	snp	match	snp	S	FALSE	FALSE
M41	LEV/MXF	gyrA	21	E21Q	S	E21Q	S	7362	FALSE	snp	snp	match	snp	S	FALSE	FALSE
M41	LEV/MXF	gyrA	95	S95T	S	S95T	S	7585	FALSE	snp	snp	match	snp	S	FALSE	FALSE
M41	LEV/MXF	gyrA	668	G668D	S	G668D	S	9304	FALSE	snp	snp	match	snp	S	FALSE	FALSE
M41	INH	katG	463	R463L	S	R463L	S	2154724	FALSE	snp	snp	match	snp	S	FALSE	FALSE
M41	RIF	rpoB	1075	A1075A	S	A1075A	S	763031	FALSE	snp	snp	match	snp	S	FALSE	FALSE
M41	CAP	tlyA	11	L11L	S	L11L	S	1917972	FALSE	snp	snp	match	snp	S	FALSE	FALSE
M44	EMB	embB	154	H154R	U	H154R	U	4246974	FALSE	snp	snp	match	snp	U	FALSE	FALSE
M44	EMB	embB	378	E378A	S	E378A	S	4247646	FALSE	snp	snp	match	snp	S	FALSE	FALSE
M44	EMB	embB	756	E756E	S	E756E	S	4248781	FALSE	snp	snp	match	snp	S	FALSE	FALSE
M44	DLM	fbiB	213	P213P	S	P213P	S	3642173	FALSE	snp	snp	match	snp	S	FALSE	FALSE
M44	DLM	fgd1	320	F320F	S	F320F	S	491742	FALSE	snp	snp	match	snp	S	FALSE	FALSE
M44	STM	gid	110	V110V	S	V110V	S	4407873	FALSE	snp	snp	match	snp	S	FALSE	FALSE
M44	STM	gid	141	A141A	S	A141A	S	4407780	FALSE	snp	snp	match	snp	S	FALSE	FALSE
M44	STM	gid	205	A205A	S	A205A	S	4407588	FALSE	snp	snp	match	snp	S	FALSE	FALSE
M44	LEV/MXF	gyrA	21	E21Q	S	E21Q	S	7362	FALSE	snp	snp	match	snp	S	FALSE	FALSE
M44	LEV/MXF	gyrA	95	S95T	S	S95T	S	7585	FALSE	snp	snp	match	snp	S	FALSE	FALSE
M44	LEV/MXF	gyrA	296	L296P	U	L296P	U	8188	FALSE	snp	snp	match	snp	U	FALSE	FALSE
M44	LEV/MXF	gyrA	384	A384V	S	A384V	S	8452	FALSE	snp	snp	match	snp	S	FALSE	FALSE
M44	LEV/MXF	gyrA	614	I614I	S	I614I	S	9143	FALSE	snp	snp	match	snp	S	FALSE	FALSE
M44	LEV/MXF	gyrA	668	G668D	S	G668D	S	9304	FALSE	snp	snp	match	snp	S	FALSE	FALSE
M44	LEV/MXF	gyrB	291	M291I	S	M291I	S	6112	FALSE	snp	snp	match	snp	S	FALSE	FALSE
M44	INH	katG	463	R463L	S	R463L	S	2154724	FALSE	snp	snp	match	snp	S	FALSE	FALSE
M44	RIF	rpoB	1075	A1075A	S	A1075A	S	763031	FALSE	snp	snp	match	snp	S	FALSE	FALSE
M44	CAP	tlyA	11	L11L	S	L11L	S	1917972	FALSE	snp	snp	match	snp	S	FALSE	FALSE
M51	DLM	fbiC	2565			2565_del_ggcctag:52	R	1305495	FALSE	nan	minor_indel	unique_to_2	minor_indel	R	TRUE	FALSE
M51	STM	gid	16	L16R	S	L16R	S	4408156	FALSE	snp	snp	match	snp	S	FALSE	FALSE
M51	LEV/MXF	gyrA	21	E21Q	S	E21Q	S	7362	FALSE	snp	snp	match	snp	S	FALSE	FALSE
M51	LEV/MXF	gyrA	95	S95T	S	S95T	S	7585	FALSE	snp	snp	match	snp	S	FALSE	FALSE
M51	LEV/MXF	gyrA	668	G668D	S	G668D	S	9304	FALSE	snp	snp	match	snp	S	FALSE	FALSE
M51	LEV/MXF	gyrB	526	K526K	S	K526K	S	6817	FALSE	snp	snp	match	snp	S	FALSE	FALSE
M51	RIF	rpoB	445	H445Y:43	R	H445Y:63	R	761139	FALSE	minor_snp	minor_snp	match	minor_snp	R	FALSE	FALSE
M51	RIF	rpoB	450	S450L:8	R			761155	FALSE	minor_snp	nan	unique_to_1	minor_snp	R	TRUE	FALSE
M51	CAP	tlyA	11	L11L	S	L11L	S	1917972	FALSE	snp	snp	match	snp	S	FALSE	FALSE
M52	EMB	embB	171	P171A:5	S			4247024	FALSE	minor_snp	nan	unique_to_1	minor_snp	S	TRUE	FALSE
M52	EMB	embB	378	E378A	S	E378A	S	4247646	FALSE	snp	snp	match	snp	S	FALSE	FALSE
M52	DLM	fbiC	2565			2565_del_ggcctag:43	R	1305495	FALSE	nan	minor_indel	unique_to_2	minor_indel	R	TRUE	FALSE
M52	DLM	fgd1	320	F320F	S	F320F	S	491742	FALSE	snp	snp	match	snp	S	FALSE	FALSE
M52	STM	gid	110	V110V	S	V110V	S	4407873	FALSE	snp	snp	match	snp	S	FALSE	FALSE
M52	STM	gid	205	A205A	S	A205A	S	4407588	FALSE	snp	snp	match	snp	S	FALSE	FALSE
M52	LEV/MXF	gyrA	21	E21Q	S	E21Q	S	7362	FALSE	snp	snp	match	snp	S	FALSE	FALSE
M52	LEV/MXF	gyrA	95	S95T	S	S95T	S	7585	FALSE	snp	snp	match	snp	S	FALSE	FALSE
M52	LEV/MXF	gyrA	384	A384V	S	A384V	S	8452	FALSE	snp	snp	match	snp	S	FALSE	FALSE
M52	LEV/MXF	gyrA	418	R418R	S	R418R	S	8555	FALSE	snp	snp	match	snp	S	FALSE	FALSE
M52	LEV/MXF	gyrA	614	I614I	S	I614I	S	9143	FALSE	snp	snp	match	snp	S	FALSE	FALSE
M52	LEV/MXF	gyrA	668	G668D	S	G668D	S	9304	FALSE	snp	snp	match	snp	S	FALSE	FALSE
M52	LEV/MXF	gyrB	291	M291I	S	M291I	S	6112	FALSE	snp	snp	match	snp	S	FALSE	FALSE
M52	LEV/MXF	gyrB	295	A295A	S	A295A	S	6124	FALSE	snp	snp	match	snp	S	FALSE	FALSE
M52	INH	katG	463	R463L	S	R463L	S	2154724	FALSE	snp	snp	match	snp	S	FALSE	FALSE
M52	RIF	rpoB	228	V228V	S	V228V	S	760490	FALSE	snp	snp	match	snp	S	FALSE	FALSE
M52	RIF	rpoB	1075	A1075A	S	A1075A	S	763031	FALSE	snp	snp	match	snp	S	FALSE	FALSE
M52	CAP	tlyA	11	L11L	S	L11L	S	1917972	FALSE	snp	snp	match	snp	S	FALSE	FALSE
M56	DLM	fbiC	857	!857W	U	!857W	U	1305500	FALSE	snp	snp	match	snp	U	FALSE	FALSE
M56	DLM	fgd1	270	K270M	U	K270M	U	491591	FALSE	snp	snp	match	snp	U	FALSE	FALSE
M56	LEV/MXF	gyrA	21	E21Q	S	E21Q	S	7362	FALSE	snp	snp	match	snp	S	FALSE	FALSE
M56	LEV/MXF	gyrA	95	S95T	S	S95T	S	7585	FALSE	snp	snp	match	snp	S	FALSE	FALSE
M56	LEV/MXF	gyrA	668	G668D	S	G668D	S	9304	FALSE	snp	snp	match	snp	S	FALSE	FALSE
M56	RIF	rpoB	103	D103D	S	D103D	S	760115	FALSE	snp	snp	match	snp	S	FALSE	FALSE
M56	CAP	tlyA	11	L11L	S	L11L	S	1917972	FALSE	snp	snp	match	snp	S	FALSE	FALSE
M6	LEV/MXF	gyrA	21	E21Q	S	E21Q	S	7362	FALSE	snp	snp	match	snp	S	FALSE	FALSE
M6	RIF	rpoB	663	T663T	S	T663T	S	761795	FALSE	snp	snp	match	snp	S	FALSE	FALSE
M6	LZD	rrl	344	c344t	S	c344t	S	1474001	FALSE	snp	snp	match	snp	S	FALSE	FALSE
M6	AMI/CAP/KAN/STM	rrs	142	g142t	U	g142t	U	1471987	FALSE	snp	snp	match	snp	U	FALSE	FALSE
M6	CAP	tlyA	11	L11L	S	L11L	S	1917972	FALSE	snp	snp	match	snp	S	FALSE	FALSE
M72	DLM	fbiC	2565			2565_del_ggcctag:108	R	1305495	FALSE	nan	minor_indel	unique_to_2	minor_indel	R	TRUE	FALSE
M72	DLM	fgd1	320	F320F	S	F320F	S	491742	FALSE	snp	snp	match	snp	S	FALSE	FALSE
M72	STM	gid	205	A205A	S	A205A	S	4407588	FALSE	snp	snp	match	snp	S	FALSE	FALSE
M72	LEV/MXF	gyrA	21	E21Q	S	E21Q	S	7362	FALSE	snp	snp	match	snp	S	FALSE	FALSE
M72	LEV/MXF	gyrA	95	S95T	S	S95T	S	7585	FALSE	snp	snp	match	snp	S	FALSE	FALSE
M72	LEV/MXF	gyrA	668	G668D	S	G668D	S	9304	FALSE	snp	snp	match	snp	S	FALSE	FALSE
M72	INH	katG	463	R463L	S	R463L	S	2154724	FALSE	snp	snp	match	snp	S	FALSE	FALSE
M72	PZA	pncA	65	S65S	S	S65S	S	2289047	FALSE	snp	snp	match	snp	S	FALSE	FALSE
M72	RIF	rpoB	-61	c-61t	S	c-61t	S	759746	FALSE	snp	snp	match	snp	S	FALSE	FALSE
M72	RIF	rpoB	876	G876G	S	G876G	S	762434	FALSE	snp	snp	match	snp	S	FALSE	FALSE
M72	RIF	rpoB	1075	A1075A	S	A1075A	S	763031	FALSE	snp	snp	match	snp	S	FALSE	FALSE
M72	CAP	tlyA	11	L11L	S	L11L	S	1917972	FALSE	snp	snp	match	snp	S	FALSE	FALSE
M72	CAP	tlyA	55	V55V	S	V55V	S	1918104	FALSE	snp	snp	match	snp	S	FALSE	FALSE
M75	EMB	embB	171	P171A:4	S			4247024	FALSE	minor_snp	nan	unique_to_1	minor_snp	S	TRUE	FALSE
M75	STM	gid	-8	a-8c	U	a-8c	U	4408210	FALSE	snp	snp	match	snp	U	FALSE	FALSE
M75	LEV/MXF	gyrA	21	E21Q	S	E21Q	S	7362	FALSE	snp	snp	match	snp	S	FALSE	FALSE
M75	LZD	rrl	344	c344t	S	c344t	S	1474001	FALSE	snp	snp	match	snp	S	FALSE	FALSE
M75	CAP	tlyA	11	L11L	S	L11L	S	1917972	FALSE	snp	snp	match	snp	S	FALSE	FALSE
M9	STM	gid	16	L16R	S	L16R	S	4408156	FALSE	snp	snp	match	snp	S	FALSE	FALSE
M9	LEV/MXF	gyrA	21	E21Q	S	E21Q	S	7362	FALSE	snp	snp	match	snp	S	FALSE	FALSE
M9	LEV/MXF	gyrA	95	S95T	S	S95T	S	7585	FALSE	snp	snp	match	snp	S	FALSE	FALSE
M9	LEV/MXF	gyrA	668	G668D	S	G668D	S	9304	FALSE	snp	snp	match	snp	S	FALSE	FALSE
M9	LEV/MXF	gyrB	94	P94L	S	P94L	S	5520	FALSE	snp	snp	match	snp	S	FALSE	FALSE
M9	LEV/MXF	gyrB	661	S661S	S	S661S	S	7222	FALSE	snp	snp	match	snp	S	FALSE	FALSE
M9	AMI/CAP/KAN/STM	rrs	492	c492t	S	c492t	S	1472337	FALSE	snp	snp	match	snp	S	FALSE	FALSE
M9	CAP	tlyA	11	L11L	S	L11L	S	1917972	FALSE	snp	snp	match	snp	S	FALSE	FALSE
Q10	BDQ/CFZ	Rv0678	53	S53L	U	S53L	U	779147	FALSE	snp	snp	match	snp	U	FALSE	FALSE
Q10	EMB	embB	965	P965P	S	P965P	S	4249408	FALSE	snp	snp	match	snp	S	FALSE	FALSE
Q10	STM	gid	135	V135V	S	V135V	S	4407798	FALSE	snp	snp	match	snp	S	FALSE	FALSE
Q10	LEV/MXF	gyrA	21	E21Q	S	E21Q	S	7362	FALSE	snp	snp	match	snp	S	FALSE	FALSE
Q10	LEV/MXF	gyrA	95	S95T	S	S95T	S	7585	FALSE	snp	snp	match	snp	S	FALSE	FALSE
Q10	LEV/MXF	gyrA	668	G668D	S	G668D	S	9304	FALSE	snp	snp	match	snp	S	FALSE	FALSE
Q10	CAP	tlyA	11	L11L	S	L11L	S	1917972	FALSE	snp	snp	match	snp	S	FALSE	FALSE
Q11	BDQ/CFZ	Rv0678	53	S53L	U	S53L	U	779147	FALSE	snp	snp	match	snp	U	FALSE	FALSE
Q11	EMB	embB	965	P965P	S	P965P	S	4249408	FALSE	snp	snp	match	snp	S	FALSE	FALSE
Q11	STM	gid	135	V135V	S	V135V	S	4407798	FALSE	snp	snp	match	snp	S	FALSE	FALSE
Q11	LEV/MXF	gyrA	21	E21Q	S	E21Q	S	7362	FALSE	snp	snp	match	snp	S	FALSE	FALSE
Q11	LEV/MXF	gyrA	95	S95T	S	S95T	S	7585	FALSE	snp	snp	match	snp	S	FALSE	FALSE
Q11	LEV/MXF	gyrA	668	G668D	S	G668D	S	9304	FALSE	snp	snp	match	snp	S	FALSE	FALSE
Q11	CAP	tlyA	11	L11L	S	L11L	S	1917972	FALSE	snp	snp	match	snp	S	FALSE	FALSE
Q15	LEV/MXF	gyrA	21	E21Q	S	E21Q	S	7362	FALSE	snp	snp	match	snp	S	FALSE	FALSE
Q15	LEV/MXF	gyrA	95	S95T	S	S95T	S	7585	FALSE	snp	snp	match	snp	S	FALSE	FALSE
Q15	LEV/MXF	gyrA	463	A463S	S	A463S	S	8688	FALSE	snp	snp	match	snp	S	FALSE	FALSE
Q15	LEV/MXF	gyrA	668	G668D	S	G668D	S	9304	FALSE	snp	snp	match	snp	S	FALSE	FALSE
Q15	CAP	tlyA	11	L11L	S	L11L	S	1917972	FALSE	snp	snp	match	snp	S	FALSE	FALSE
Q19	DLM	fbiC	2565			2565_del_ggcctag:40	R	1305495	FALSE	nan	minor_indel	unique_to_2	minor_indel	R	TRUE	FALSE
Q19	DLM	fgd1	320	F320F	S	F320F	S	491742	FALSE	snp	snp	match	snp	S	FALSE	FALSE
Q19	STM	gid	115	115_del_c	R	115_del_c	R	4408088	FALSE	indel	indel	match	indel	R	FALSE	FALSE
Q19	STM	gid	205	A205A	S	A205A	S	4407588	FALSE	snp	snp	match	snp	S	FALSE	FALSE
Q19	LEV/MXF	gyrA	21	E21Q	S	E21Q	S	7362	FALSE	snp	snp	match	snp	S	FALSE	FALSE
Q19	LEV/MXF	gyrA	95	S95T	S	S95T	S	7585	FALSE	snp	snp	match	snp	S	FALSE	FALSE
Q19	LEV/MXF	gyrA	668	G668D	S	G668D	S	9304	FALSE	snp	snp	match	snp	S	FALSE	FALSE
Q19	INH	katG	463	R463L	S	R463L	S	2154724	FALSE	snp	snp	match	snp	S	FALSE	FALSE
Q19	PZA	pncA	65	S65S	S	S65S	S	2289047	FALSE	snp	snp	match	snp	S	FALSE	FALSE
Q19	RIF	rpoB	-61	c-61t	S	c-61t	S	759746	FALSE	snp	snp	match	snp	S	FALSE	FALSE
Q19	RIF	rpoB	876	G876G	S	G876G	S	762434	FALSE	snp	snp	match	snp	S	FALSE	FALSE
Q19	RIF	rpoB	1075	A1075A	S	A1075A	S	763031	FALSE	snp	snp	match	snp	S	FALSE	FALSE
Q19	CAP	tlyA	11	L11L	S	L11L	S	1917972	FALSE	snp	snp	match	snp	S	FALSE	FALSE
Q22	DLM	fbiC	2565			2565_del_ggcctag:432	R	1305495	FALSE	nan	minor_indel	unique_to_2	minor_indel	R	TRUE	FALSE
Q22	STM	gid	16	L16R	S	L16R	S	4408156	FALSE	snp	snp	match	snp	S	FALSE	FALSE
Q22	LEV/MXF	gyrA	21	E21Q	S	E21Q	S	7362	FALSE	snp	snp	match	snp	S	FALSE	FALSE
Q22	LEV/MXF	gyrA	95	S95T	S	S95T	S	7585	FALSE	snp	snp	match	snp	S	FALSE	FALSE
Q22	LEV/MXF	gyrA	668	G668D	S	G668D	S	9304	FALSE	snp	snp	match	snp	S	FALSE	FALSE
Q22	CAP	tlyA	11	L11L	S	L11L	S	1917972	FALSE	snp	snp	match	snp	S	FALSE	FALSE
Q22	CAP	tlyA	255	G255G	S	G255G	S	1918704	FALSE	snp	snp	match	snp	S	FALSE	FALSE
Q25	ETH	ethA	111	T111T	S	T111T	S	4327141	FALSE	snp	snp	match	snp	S	FALSE	FALSE
Q25	LEV/MXF	gyrA	21	E21Q	S	E21Q	S	7362	FALSE	snp	snp	match	snp	S	FALSE	FALSE
Q25	LEV/MXF	gyrA	95	S95T	S	S95T	S	7585	FALSE	snp	snp	match	snp	S	FALSE	FALSE
Q25	LEV/MXF	gyrA	668	G668D	S	G668D	S	9304	FALSE	snp	snp	match	snp	S	FALSE	FALSE
Q25	CAP	tlyA	11	L11L	S	L11L	S	1917972	FALSE	snp	snp	match	snp	S	FALSE	FALSE
Q26	EMB	embB	378	E378A	S	E378A	S	4247646	FALSE	snp	snp	match	snp	S	FALSE	FALSE
Q26	DLM	fbiB	19	G19R	U	G19R	U	3641589	FALSE	snp	snp	match	snp	U	FALSE	FALSE
Q26	DLM	fbiC	2565			2565_del_ggcctag:43	R	1305495	FALSE	nan	minor_indel	unique_to_2	minor_indel	R	TRUE	FALSE
Q26	DLM	fgd1	320	F320F	S	F320F	S	491742	FALSE	snp	snp	match	snp	S	FALSE	FALSE
Q26	STM	gid	110	V110V	S	V110V	S	4407873	FALSE	snp	snp	match	snp	S	FALSE	FALSE
Q26	STM	gid	205	A205A	S	A205A	S	4407588	FALSE	snp	snp	match	snp	S	FALSE	FALSE
Q26	STM	gid	210	Q210!	R	Q210!	R	4407575	FALSE	snp	snp	match	snp	R	FALSE	FALSE
Q26	LEV/MXF	gyrA	21	E21Q	S	E21Q	S	7362	FALSE	snp	snp	match	snp	S	FALSE	FALSE
Q26	LEV/MXF	gyrA	95	S95T	S	S95T	S	7585	FALSE	snp	snp	match	snp	S	FALSE	FALSE
Q26	LEV/MXF	gyrA	384	A384V	S	A384V	S	8452	FALSE	snp	snp	match	snp	S	FALSE	FALSE
Q26	LEV/MXF	gyrA	614	I614I	S	I614I	S	9143	FALSE	snp	snp	match	snp	S	FALSE	FALSE
Q26	LEV/MXF	gyrA	668	G668D	S	G668D	S	9304	FALSE	snp	snp	match	snp	S	FALSE	FALSE
Q26	LEV/MXF	gyrB	291	M291I	S	M291I	S	6112	FALSE	snp	snp	match	snp	S	FALSE	FALSE
Q26	LEV/MXF	gyrB	295	A295A	S	A295A	S	6124	FALSE	snp	snp	match	snp	S	FALSE	FALSE
Q26	INH	katG	463	R463L	S	R463L	S	2154724	FALSE	snp	snp	match	snp	S	FALSE	FALSE
Q26	RIF	rpoB	228	V228V	S	V228V	S	760490	FALSE	snp	snp	match	snp	S	FALSE	FALSE
Q26	RIF	rpoB	1075	A1075A	S	A1075A	S	763031	FALSE	snp	snp	match	snp	S	FALSE	FALSE
Q26	CAP	tlyA	11	L11L	S	L11L	S	1917972	FALSE	snp	snp	match	snp	S	FALSE	FALSE
Q3	DLM	fbiC	2565			2565_del_ggcctag:122	R	1305495	FALSE	nan	minor_indel	unique_to_2	minor_indel	R	TRUE	FALSE
Q3	STM	gid	16	L16R	S	L16R	S	4408156	FALSE	snp	snp	match	snp	S	FALSE	FALSE
Q3	LEV/MXF	gyrA	21	E21Q	S	E21Q	S	7362	FALSE	snp	snp	match	snp	S	FALSE	FALSE
Q3	LEV/MXF	gyrA	95	S95T	S	S95T	S	7585	FALSE	snp	snp	match	snp	S	FALSE	FALSE
Q3	LEV/MXF	gyrA	668	G668D	S	G668D	S	9304	FALSE	snp	snp	match	snp	S	FALSE	FALSE
Q3	LEV/MXF	gyrB	526	K526K	S	K526K	S	6817	FALSE	snp	snp	match	snp	S	FALSE	FALSE
Q3	CAP	tlyA	11	L11L	S	L11L	S	1917972	FALSE	snp	snp	match	snp	S	FALSE	FALSE
Q40	DLM	fbiC	2565			2565_del_ggcctag:433	R	1305495	FALSE	nan	minor_indel	unique_to_2	minor_indel	R	TRUE	FALSE
Q40	STM	gid	16	L16R	S	L16R	S	4408156	FALSE	snp	snp	match	snp	S	FALSE	FALSE
Q40	LEV/MXF	gyrA	21	E21Q	S	E21Q	S	7362	FALSE	snp	snp	match	snp	S	FALSE	FALSE
Q40	LEV/MXF	gyrA	95	S95T	S	S95T	S	7585	FALSE	snp	snp	match	snp	S	FALSE	FALSE
Q40	LEV/MXF	gyrA	668	G668D	S	G668D	S	9304	FALSE	snp	snp	match	snp	S	FALSE	FALSE
Q40	INH	katG	611	L611L	S	L611L	S	2154279	FALSE	snp	snp	match	snp	S	FALSE	FALSE
Q40	CAP	tlyA	11	L11L	S	L11L	S	1917972	FALSE	snp	snp	match	snp	S	FALSE	FALSE
Q5	ETH	ethA	94	I94T	U	I94T	U	4327193	FALSE	snp	snp	match	snp	U	FALSE	FALSE
Q5	DLM	fgd1	320	F320F	S	F320F	S	491742	FALSE	snp	snp	match	snp	S	FALSE	FALSE
Q5	STM	gid	92	E92D	S	E92D	S	4407927	FALSE	snp	snp	match	snp	S	FALSE	FALSE
Q5	STM	gid	205	A205A	S	A205A	S	4407588	FALSE	snp	snp	match	snp	S	FALSE	FALSE
Q5	LEV/MXF	gyrA	21	E21Q	S	E21Q	S	7362	FALSE	snp	snp	match	snp	S	FALSE	FALSE
Q5	LEV/MXF	gyrA	95	S95T	S	S95T	S	7585	FALSE	snp	snp	match	snp	S	FALSE	FALSE
Q5	LEV/MXF	gyrA	668	G668D	S	G668D	S	9304	FALSE	snp	snp	match	snp	S	FALSE	FALSE
Q5	INH	katG	463	R463L	S	R463L	S	2154724	FALSE	snp	snp	match	snp	S	FALSE	FALSE
Q5	RIF	rpoB	1075	A1075A	S	A1075A	S	763031	FALSE	snp	snp	match	snp	S	FALSE	FALSE
Q5	CAP	tlyA	11	L11L	S	L11L	S	1917972	FALSE	snp	snp	match	snp	S	FALSE	FALSE
Q55	DLM	fbiC	2565			2565_del_ggcctag:119	R	1305495	FALSE	nan	minor_indel	unique_to_2	minor_indel	R	TRUE	FALSE
Q55	DLM	fgd1	320	F320F	S	F320F	S	491742	FALSE	snp	snp	match	snp	S	FALSE	FALSE
Q55	STM	gid	205	A205A	S	A205A	S	4407588	FALSE	snp	snp	match	snp	S	FALSE	FALSE
Q55	LEV/MXF	gyrA	21	E21Q	S	E21Q	S	7362	FALSE	snp	snp	match	snp	S	FALSE	FALSE
Q55	LEV/MXF	gyrA	95	S95T	S	S95T	S	7585	FALSE	snp	snp	match	snp	S	FALSE	FALSE
Q55	LEV/MXF	gyrA	668	G668D	S	G668D	S	9304	FALSE	snp	snp	match	snp	S	FALSE	FALSE
Q55	INH	katG	463	R463L	S	R463L	S	2154724	FALSE	snp	snp	match	snp	S	FALSE	FALSE
Q55	PZA	pncA	65	S65S	S	S65S	S	2289047	FALSE	snp	snp	match	snp	S	FALSE	FALSE
Q55	RIF	rpoB	-61	c-61t	S	c-61t	S	759746	FALSE	snp	snp	match	snp	S	FALSE	FALSE
Q55	RIF	rpoB	876	G876G	S	G876G	S	762434	FALSE	snp	snp	match	snp	S	FALSE	FALSE
Q55	RIF	rpoB	1075	A1075A	S	A1075A	S	763031	FALSE	snp	snp	match	snp	S	FALSE	FALSE
Q55	CAP	tlyA	11	L11L	S	L11L	S	1917972	FALSE	snp	snp	match	snp	S	FALSE	FALSE
Q61	DLM	fbiC	2565			2565_del_ggcctag:42	R	1305495	FALSE	nan	minor_indel	unique_to_2	minor_indel	R	TRUE	FALSE
Q61	DLM	fgd1	320	F320F	S	F320F	S	491742	FALSE	snp	snp	match	snp	S	FALSE	FALSE
Q61	STM	gid	205	A205A	S	A205A	S	4407588	FALSE	snp	snp	match	snp	S	FALSE	FALSE
Q61	LEV/MXF	gyrA	21	E21Q	S	E21Q	S	7362	FALSE	snp	snp	match	snp	S	FALSE	FALSE
Q61	LEV/MXF	gyrA	95	S95T	S	S95T	S	7585	FALSE	snp	snp	match	snp	S	FALSE	FALSE
Q61	LEV/MXF	gyrA	223	V223I	U	V223I	U	7968	FALSE	snp	snp	match	snp	U	FALSE	FALSE
Q61	LEV/MXF	gyrA	668	G668D	S	G668D	S	9304	FALSE	snp	snp	match	snp	S	FALSE	FALSE
Q61	INH	katG	463	R463L	S	R463L	S	2154724	FALSE	snp	snp	match	snp	S	FALSE	FALSE
Q61	PZA	pncA	65	S65S	S	S65S	S	2289047	FALSE	snp	snp	match	snp	S	FALSE	FALSE
Q61	RIF	rpoB	-61	c-61t	S	c-61t	S	759746	FALSE	snp	snp	match	snp	S	FALSE	FALSE
Q61	RIF	rpoB	876	G876G	S	G876G	S	762434	FALSE	snp	snp	match	snp	S	FALSE	FALSE
Q61	RIF	rpoB	1075	A1075A	S	A1075A	S	763031	FALSE	snp	snp	match	snp	S	FALSE	FALSE
Q61	CAP	tlyA	11	L11L	S	L11L	S	1917972	FALSE	snp	snp	match	snp	S	FALSE	FALSE
Q8	ETH	ethA	264	F264S	U	F264S	U	4326683	FALSE	snp	snp	match	snp	U	FALSE	FALSE
Q8	DLM	fbiC	2565			2565_del_ggcctag:167	R	1305495	FALSE	nan	minor_indel	unique_to_2	minor_indel	R	TRUE	FALSE
Q8	DLM	fgd1	320	F320F	S	F320F	S	491742	FALSE	snp	snp	match	snp	S	FALSE	FALSE
Q8	STM	gid	205	A205A	S	A205A	S	4407588	FALSE	snp	snp	match	snp	S	FALSE	FALSE
Q8	LEV/MXF	gyrA	21	E21Q	S	E21Q	S	7362	FALSE	snp	snp	match	snp	S	FALSE	FALSE
Q8	LEV/MXF	gyrA	95	S95T	S	S95T	S	7585	FALSE	snp	snp	match	snp	S	FALSE	FALSE
Q8	LEV/MXF	gyrA	668	G668D	S	G668D	S	9304	FALSE	snp	snp	match	snp	S	FALSE	FALSE
Q8	INH	katG	463	R463L	S	R463L	S	2154724	FALSE	snp	snp	match	snp	S	FALSE	FALSE
Q8	PZA	pncA	65	S65S	S	S65S	S	2289047	FALSE	snp	snp	match	snp	S	FALSE	FALSE
Q8	RIF	rpoB	-61	c-61t	S	c-61t	S	759746	FALSE	snp	snp	match	snp	S	FALSE	FALSE
Q8	RIF	rpoB	876	G876G	S	G876G	S	762434	FALSE	snp	snp	match	snp	S	FALSE	FALSE
Q8	RIF	rpoB	1075	A1075A	S	A1075A	S	763031	FALSE	snp	snp	match	snp	S	FALSE	FALSE
Q8	CAP	tlyA	11	L11L	S	L11L	S	1917972	FALSE	snp	snp	match	snp	S	FALSE	FALSE
X13	AMI/KAN	eis	401	E401D	U	E401D	U	2714130	FALSE	snp	snp	match	snp	U	FALSE	FALSE
X13	DLM	fbiB	155	A155T	U	A155T	U	3641997	FALSE	snp	snp	match	snp	U	FALSE	FALSE
X13	DLM	fbiC	2565			2565_del_ggcctag:48	R	1305495	FALSE	nan	minor_indel	unique_to_2	minor_indel	R	TRUE	FALSE
X13	DLM	fgd1	320	F320F	S	F320F	S	491742	FALSE	snp	snp	match	snp	S	FALSE	FALSE
X13	STM	gid	149	S149R	U	S149R	U	4407758	FALSE	snp	snp	match	snp	U	FALSE	FALSE
X13	STM	gid	205	A205A	S	A205A	S	4407588	FALSE	snp	snp	match	snp	S	FALSE	FALSE
X13	LEV/MXF	gyrA	21	E21Q	S	E21Q	S	7362	FALSE	snp	snp	match	snp	S	FALSE	FALSE
X13	LEV/MXF	gyrA	95	S95T	S	S95T	S	7585	FALSE	snp	snp	match	snp	S	FALSE	FALSE
X13	MXF	gyrA	252	R252L	U	R252L	U	8056	FALSE	snp	snp	match	snp	U	FALSE	FALSE
X13	LEV	gyrA	252	R252L	S	R252L	S	8056	FALSE	snp	snp	match	snp	S	FALSE	TRUE
X13	LEV/MXF	gyrA	668	G668D	S	G668D	S	9304	FALSE	snp	snp	match	snp	S	FALSE	FALSE
X13	INH	katG	463	R463L	S	R463L	S	2154724	FALSE	snp	snp	match	snp	S	FALSE	FALSE
X13	PZA	pncA	65	S65S	S	S65S	S	2289047	FALSE	snp	snp	match	snp	S	FALSE	FALSE
X13	RIF	rpoB	-61	c-61t	S	c-61t	S	759746	FALSE	snp	snp	match	snp	S	FALSE	FALSE
X13	RIF	rpoB	876	G876G	S	G876G	S	762434	FALSE	snp	snp	match	snp	S	FALSE	FALSE
X13	RIF	rpoB	1075	A1075A	S	A1075A	S	763031	FALSE	snp	snp	match	snp	S	FALSE	FALSE
X13	CAP	tlyA	11	L11L	S	L11L	S	1917972	FALSE	snp	snp	match	snp	S	FALSE	FALSE
X20	DLM	fbiC	2565			2565_del_ggcctag:45	R	1305495	FALSE	nan	minor_indel	unique_to_2	minor_indel	R	TRUE	FALSE
X20	DLM	fgd1	320	F320F	S	F320F	S	491742	FALSE	snp	snp	match	snp	S	FALSE	FALSE
X20	STM	gid	205	A205A	S	A205A	S	4407588	FALSE	snp	snp	match	snp	S	FALSE	FALSE
X20	LEV/MXF	gyrA	21	E21Q	S	E21Q	S	7362	FALSE	snp	snp	match	snp	S	FALSE	FALSE
X20	LEV/MXF	gyrA	95	S95T	S	S95T	S	7585	FALSE	snp	snp	match	snp	S	FALSE	FALSE
X20	LEV/MXF	gyrA	668	G668D	S	G668D	S	9304	FALSE	snp	snp	match	snp	S	FALSE	FALSE
X20	INH	katG	463	R463L	S	R463L	S	2154724	FALSE	snp	snp	match	snp	S	FALSE	FALSE
X20	BDQ/CFZ	pepQ	94	K94N	U	K94N	U	2860137	FALSE	snp	snp	match	snp	U	FALSE	FALSE
X20	PZA	pncA	65	S65S	S	S65S	S	2289047	FALSE	snp	snp	match	snp	S	FALSE	FALSE
X20	RIF	rpoB	-61	c-61t	S	c-61t	S	759746	FALSE	snp	snp	match	snp	S	FALSE	FALSE
X20	RIF	rpoB	876	G876G	S	G876G	S	762434	FALSE	snp	snp	match	snp	S	FALSE	FALSE
X20	RIF	rpoB	1075	A1075A	S	A1075A	S	763031	FALSE	snp	snp	match	snp	S	FALSE	FALSE
X20	CAP	tlyA	11	L11L	S	L11L	S	1917972	FALSE	snp	snp	match	snp	S	FALSE	FALSE
X24	EMB	embB	727	V727V	S	V727V	S	4248694	FALSE	snp	snp	match	snp	S	FALSE	FALSE
X24	DLM	fbiC	2565			2565_del_ggcctag:40	R	1305495	FALSE	nan	minor_indel	unique_to_2	minor_indel	R	TRUE	FALSE
X24	DLM	fgd1	320	F320F	S	F320F	S	491742	FALSE	snp	snp	match	snp	S	FALSE	FALSE
X24	STM	gid	205	A205A	S	A205A	S	4407588	FALSE	snp	snp	match	snp	S	FALSE	FALSE
X24	LEV/MXF	gyrA	21	E21Q	S	E21Q	S	7362	FALSE	snp	snp	match	snp	S	FALSE	FALSE
X24	LEV/MXF	gyrA	95	S95T	S	S95T	S	7585	FALSE	snp	snp	match	snp	S	FALSE	FALSE
X24	LEV/MXF	gyrA	668	G668D	S	G668D	S	9304	FALSE	snp	snp	match	snp	S	FALSE	FALSE
X24	INH	katG	463	R463L	S	R463L	S	2154724	FALSE	snp	snp	match	snp	S	FALSE	FALSE
X24	PZA	pncA	65	S65S	S	S65S	S	2289047	FALSE	snp	snp	match	snp	S	FALSE	FALSE
X24	RIF	rpoB	-61	c-61t	S	c-61t	S	759746	FALSE	snp	snp	match	snp	S	FALSE	FALSE
X24	RIF	rpoB	876	G876G	S	G876G	S	762434	FALSE	snp	snp	match	snp	S	FALSE	FALSE
X24	RIF	rpoB	1075	A1075A	S	A1075A	S	763031	FALSE	snp	snp	match	snp	S	FALSE	FALSE
X24	CAP	tlyA	11	L11L	S	L11L	S	1917972	FALSE	snp	snp	match	snp	S	FALSE	FALSE
X28	DLM	fbiC	2565			2565_del_ggcctag:8	R	1305495	FALSE	nan	minor_indel	unique_to_2	minor_indel	R	TRUE	FALSE
X28	DLM	fgd1	320	F320F	S	F320F	S	491742	FALSE	snp	snp	match	snp	S	FALSE	FALSE
X28	STM	gid	205	A205A	S	A205A	S	4407588	FALSE	snp	snp	match	snp	S	FALSE	FALSE
X28	LEV/MXF	gyrA	21	E21Q	S	E21Q	S	7362	FALSE	snp	snp	match	snp	S	FALSE	FALSE
X28	LEV/MXF	gyrA	95	S95T	S	S95T	S	7585	FALSE	snp	snp	match	snp	S	FALSE	FALSE
X28	LEV/MXF	gyrA	668	G668D	S	G668D	S	9304	FALSE	snp	snp	match	snp	S	FALSE	FALSE
X28	LEV/MXF	gyrA	773	E773G	U	E773G	U	9619	FALSE	snp	snp	match	snp	U	FALSE	FALSE
X28	INH	katG	463	R463L	S	R463L	S	2154724	FALSE	snp	snp	match	snp	S	FALSE	FALSE
X28	PZA	pncA	65	S65S	S	S65S	S	2289047	FALSE	snp	snp	match	snp	S	FALSE	FALSE
X28	LZD	rplC	89	S89L	U	S89L	U	801074	FALSE	snp	snp	match	snp	U	FALSE	FALSE
X28	RIF	rpoB	-61	c-61t	S	c-61t	S	759746	FALSE	snp	snp	match	snp	S	FALSE	FALSE
X28	RIF	rpoB	876	G876G	S	G876G	S	762434	FALSE	snp	snp	match	snp	S	FALSE	FALSE
X28	RIF	rpoB	1075	A1075A	S	A1075A	S	763031	FALSE	snp	snp	match	snp	S	FALSE	FALSE
X28	CAP	tlyA	11	L11L	S	L11L	S	1917972	FALSE	snp	snp	match	snp	S	FALSE	FALSE
X29	ETH/INH	fabG1	74			74_del_g:6	S	1673513	FALSE	nan	minor_indel	unique_to_2	minor_indel	S	TRUE	FALSE
X29	DLM	fgd1	270	K270M	U	K270M	U	491591	FALSE	snp	snp	match	snp	U	FALSE	FALSE
X29	STM	gid	171	V171G	U	V171G	U	4407691	FALSE	snp	snp	match	snp	U	FALSE	FALSE
X29	LEV/MXF	gyrA	21	E21Q	S	E21Q	S	7362	FALSE	snp	snp	match	snp	S	FALSE	FALSE
X29	LEV/MXF	gyrA	95	S95T	S	S95T	S	7585	FALSE	snp	snp	match	snp	S	FALSE	FALSE
X29	LEV/MXF	gyrA	668	G668D	S	G668D	S	9304	FALSE	snp	snp	match	snp	S	FALSE	FALSE
X29	LEV/MXF	gyrB	401	T401T	S	T401T	S	6442	FALSE	snp	snp	match	snp	S	FALSE	FALSE
X29	RIF	rpoB	103	D103D	S	D103D	S	760115	FALSE	snp	snp	match	snp	S	FALSE	FALSE
X29	LZD	rrl	818	a818c:7	S			1474475	FALSE	minor_snp	nan	unique_to_1	minor_snp	S	TRUE	FALSE
X29	CAP	tlyA	11	L11L	S	L11L	S	1917972	FALSE	snp	snp	match	snp	S	FALSE	FALSE
X42	EMB	embB	247			S247S:11	S	4247254	FALSE	nan	minor_snp	unique_to_2	minor_snp	S	TRUE	FALSE
X42	EMB	embB	965	P965P	S	P965P	S	4249408	FALSE	snp	snp	match	snp	S	FALSE	FALSE
X42	STM	gid	135	V135V	S	V135V	S	4407798	FALSE	snp	snp	match	snp	S	FALSE	FALSE
X42	LEV/MXF	gyrA	21	E21Q	S	E21Q	S	7362	FALSE	snp	snp	match	snp	S	FALSE	FALSE
X42	LEV/MXF	gyrA	95	S95T	S	S95T	S	7585	FALSE	snp	snp	match	snp	S	FALSE	FALSE
X42	LEV/MXF	gyrA	668	G668D	S	G668D	S	9304	FALSE	snp	snp	match	snp	S	FALSE	FALSE
X42	CAP	tlyA	11	L11L	S	L11L	S	1917972	FALSE	snp	snp	match	snp	S	FALSE	FALSE
X43	DLM	fbiC	2565			2565_del_ggcctag:64	R	1305495	FALSE	nan	minor_indel	unique_to_2	minor_indel	R	TRUE	FALSE
X43	DLM	fgd1	320	F320F	S	F320F	S	491742	FALSE	snp	snp	match	snp	S	FALSE	FALSE
X43	STM	gid	205	A205A	S	A205A	S	4407588	FALSE	snp	snp	match	snp	S	FALSE	FALSE
X43	LEV/MXF	gyrA	21	E21Q	S	E21Q	S	7362	FALSE	snp	snp	match	snp	S	FALSE	FALSE
X43	LEV/MXF	gyrA	95	S95T	S	S95T	S	7585	FALSE	snp	snp	match	snp	S	FALSE	FALSE
X43	LEV/MXF	gyrA	668	G668D	S	G668D	S	9304	FALSE	snp	snp	match	snp	S	FALSE	FALSE
X43	INH	katG	463	R463L	S	R463L	S	2154724	FALSE	snp	snp	match	snp	S	FALSE	FALSE
X43	PZA	pncA	65	S65S	S	S65S	S	2289047	FALSE	snp	snp	match	snp	S	FALSE	FALSE
X43	RIF	rpoB	-61	c-61t	S	c-61t	S	759746	FALSE	snp	snp	match	snp	S	FALSE	FALSE
X43	RIF	rpoB	876	G876G	S	G876G	S	762434	FALSE	snp	snp	match	snp	S	FALSE	FALSE
X43	RIF	rpoB	1075	A1075A	S	A1075A	S	763031	FALSE	snp	snp	match	snp	S	FALSE	FALSE
X43	CAP	tlyA	11	L11L	S	L11L	S	1917972	FALSE	snp	snp	match	snp	S	FALSE	FALSE
X44	EMB	embB	378	E378A	S	E378A	S	4247646	FALSE	snp	snp	match	snp	S	FALSE	FALSE
X44	ETH	ethA	345	N345K	U	N345K	U	4326439	FALSE	snp	snp	match	snp	U	FALSE	FALSE
X44	ETH	ethA	442	S442S	S	S442S	S	4326148	FALSE	snp	snp	match	snp	S	FALSE	FALSE
X44	DLM	fgd1	320	F320F	S	F320F	S	491742	FALSE	snp	snp	match	snp	S	FALSE	FALSE
X44	STM	gid	110	V110V	S	V110V	S	4407873	FALSE	snp	snp	match	snp	S	FALSE	FALSE
X44	STM	gid	119	A119T	U	A119T	U	4407848	FALSE	snp	snp	match	snp	U	FALSE	FALSE
X44	STM	gid	205	A205A	S	A205A	S	4407588	FALSE	snp	snp	match	snp	S	FALSE	FALSE
X44	LEV/MXF	gyrA	-34	c-34t	S	c-34t:208	S	7268	FALSE	snp	minor_snp	homo_minor_mismatch	snp	S	TRUE	FALSE
X44	LEV/MXF	gyrA	21	E21Q	S	E21Q	S	7362	FALSE	snp	snp	match	snp	S	FALSE	FALSE
X44	LEV/MXF	gyrA	95	S95T	S	S95T	S	7585	FALSE	snp	snp	match	snp	S	FALSE	FALSE
X44	LEV/MXF	gyrA	384	A384V	S	A384V	S	8452	FALSE	snp	snp	match	snp	S	FALSE	FALSE
X44	LEV/MXF	gyrA	614	I614I	S	I614I	S	9143	FALSE	snp	snp	match	snp	S	FALSE	FALSE
X44	LEV/MXF	gyrA	668	G668D	S	G668D	S	9304	FALSE	snp	snp	match	snp	S	FALSE	FALSE
X44	LEV/MXF	gyrB	291	M291I	S	M291I	S	6112	FALSE	snp	snp	match	snp	S	FALSE	FALSE
X44	INH	katG	463	R463L	S	R463L	S	2154724	FALSE	snp	snp	match	snp	S	FALSE	FALSE
X44	RIF	rpoB	1075	A1075A	S	A1075A	S	763031	FALSE	snp	snp	match	snp	S	FALSE	FALSE
X44	CAP	tlyA	11	L11L	S	L11L	S	1917972	FALSE	snp	snp	match	snp	S	FALSE	FALSE
X46	DLM	fbiB	448	K448R	U	K448R	U	3642877	FALSE	snp	snp	match	snp	U	FALSE	FALSE
X46	DLM	fbiC	2565			2565_del_ggcctag:82	R	1305495	FALSE	nan	minor_indel	unique_to_2	minor_indel	R	TRUE	FALSE
X46	DLM	fgd1	320	F320F	S	F320F	S	491742	FALSE	snp	snp	match	snp	S	FALSE	FALSE
X46	STM	gid	205	A205A	S	A205A	S	4407588	FALSE	snp	snp	match	snp	S	FALSE	FALSE
X46	LEV/MXF	gyrA	21	E21Q	S	E21Q	S	7362	FALSE	snp	snp	match	snp	S	FALSE	FALSE
X46	LEV/MXF	gyrA	95	S95T	S	S95T	S	7585	FALSE	snp	snp	match	snp	S	FALSE	FALSE
X46	LEV/MXF	gyrA	668	G668D	S	G668D	S	9304	FALSE	snp	snp	match	snp	S	FALSE	FALSE
X46	INH	katG	463	R463L	S	R463L	S	2154724	FALSE	snp	snp	match	snp	S	FALSE	FALSE
X46	RIF	rpoB	-61	c-61t	S	c-61t	S	759746	FALSE	snp	snp	match	snp	S	FALSE	FALSE
X46	RIF	rpoB	876	G876G	S	G876G	S	762434	FALSE	snp	snp	match	snp	S	FALSE	FALSE
X46	RIF	rpoB	1075	A1075A	S	A1075A	S	763031	FALSE	snp	snp	match	snp	S	FALSE	FALSE
X46	CAP	tlyA	11	L11L	S	L11L	S	1917972	FALSE	snp	snp	match	snp	S	FALSE	FALSE
X47	AMI/KAN	eis	70	T70A	U	T70A	U	2715125	FALSE	snp	snp	match	snp	U	FALSE	FALSE
X47	EMB	embB	13	N13S	S	N13S	S	4246551	FALSE	snp	snp	match	snp	S	FALSE	FALSE
X47	EMB	embB	117	V117V	S	V117V	S	4246864	FALSE	snp	snp	match	snp	S	FALSE	FALSE
X47	EMB	embB	247			S247S:11	S	4247254	FALSE	nan	minor_snp	unique_to_2	minor_snp	S	TRUE	FALSE
X47	EMB	embB	378	E378A	S	E378A	S	4247646	FALSE	snp	snp	match	snp	S	FALSE	FALSE
X47	DLM	fbiC	-32	a-32g	U	a-32g	U	1302899	FALSE	snp	snp	match	snp	U	FALSE	FALSE
X47	DLM	fbiC	2565			2565_del_ggcctag:10	R	1305495	FALSE	nan	minor_indel	unique_to_2	minor_indel	R	TRUE	FALSE
X47	DLM	fgd1	320	F320F	S	F320F	S	491742	FALSE	snp	snp	match	snp	S	FALSE	FALSE
X47	STM	gid	205	A205A	S	A205A	S	4407588	FALSE	snp	snp	match	snp	S	FALSE	FALSE
X47	LEV/MXF	gyrA	21	E21Q	S	E21Q	S	7362	FALSE	snp	snp	match	snp	S	FALSE	FALSE
X47	LEV/MXF	gyrA	95	S95T	S	S95T	S	7585	FALSE	snp	snp	match	snp	S	FALSE	FALSE
X47	LEV/MXF	gyrA	328	I328I	S	I328I	S	8285	FALSE	snp	snp	match	snp	S	FALSE	FALSE
X47	LEV/MXF	gyrA	480	R480R	S	R480R	S	8741	FALSE	snp	snp	match	snp	S	FALSE	FALSE
X47	LEV/MXF	gyrA	614	I614I	S	I614I	S	9143	FALSE	snp	snp	match	snp	S	FALSE	FALSE
X47	LEV/MXF	gyrA	639	D639A	U	D639A	U	9217	FALSE	snp	snp	match	snp	U	FALSE	FALSE
X47	LEV/MXF	gyrA	668	G668D	S	G668D	S	9304	FALSE	snp	snp	match	snp	S	FALSE	FALSE
X47	LEV/MXF	gyrB	171	V171V	S	V171V	S	5752	FALSE	snp	snp	match	snp	S	FALSE	FALSE
X47	LEV/MXF	gyrB	389	N389N	S	N389N	S	6406	FALSE	snp	snp	match	snp	S	FALSE	FALSE
X47	MXF	gyrB	403	A403S	U	A403S	U	6446	FALSE	snp	snp	match	snp	U	FALSE	FALSE
X47	LEV	gyrB	403	A403S	S	A403S	S	6446	FALSE	snp	snp	match	snp	S	FALSE	TRUE
X47	INH	katG	29	P29P	S	P29P	S	2156025	FALSE	snp	snp	match	snp	S	FALSE	FALSE
X47	INH	katG	203	T203T	S	T203T	S	2155503	FALSE	snp	snp	match	snp	S	FALSE	FALSE
X47	INH	katG	463	R463L	S	R463L	S	2154724	FALSE	snp	snp	match	snp	S	FALSE	FALSE
X47	PZA	pncA	57	H57D	R	H57D	R	2289073	FALSE	snp	snp	match	snp	R	FALSE	FALSE
X47	RIF	rpoB	1075	A1075A	S	A1075A	S	763031	FALSE	snp	snp	match	snp	S	FALSE	FALSE
X47	LZD	rrl	2093	a2093c	U	a2093c	U	1475750	FALSE	snp	snp	match	snp	U	FALSE	FALSE
X47	CAP	tlyA	11	L11L	S	L11L	S	1917972	FALSE	snp	snp	match	snp	S	FALSE	FALSE
X51	LEV/MXF	gyrA	21	E21Q	S	E21Q	S	7362	FALSE	snp	snp	match	snp	S	FALSE	FALSE
X51	LEV/MXF	gyrA	80	T80A	S	T80A	S	7539	FALSE	snp	snp	match	snp	S	FALSE	FALSE
X51	LEV/MXF	gyrA	95	S95T	S	S95T	S	7585	FALSE	snp	snp	match	snp	S	FALSE	FALSE
X51	LEV/MXF	gyrA	668	G668D	S	G668D	S	9304	FALSE	snp	snp	match	snp	S	FALSE	FALSE
X51	CAP	tlyA	11	L11L	S	L11L	S	1917972	FALSE	snp	snp	match	snp	S	FALSE	FALSE
X6	EMB	embB	18	G18G	S	G18G	S	4246567	FALSE	snp	snp	match	snp	S	FALSE	FALSE
X6	DLM	fgd1	270	K270M	U	K270M	U	491591	FALSE	snp	snp	match	snp	U	FALSE	FALSE
X6	LEV/MXF	gyrA	21	E21Q	S	E21Q	S	7362	FALSE	snp	snp	match	snp	S	FALSE	FALSE
X6	LEV/MXF	gyrA	95	S95T	S	S95T	S	7585	FALSE	snp	snp	match	snp	S	FALSE	FALSE
X6	LEV/MXF	gyrA	231	A231G	U	A231G	U	7993	FALSE	snp	snp	match	snp	U	FALSE	FALSE
X6	LEV/MXF	gyrA	668	G668D	S	G668D	S	9304	FALSE	snp	snp	match	snp	S	FALSE	FALSE
X6	RIF	rpoB	103	D103D	S	D103D	S	760115	FALSE	snp	snp	match	snp	S	FALSE	FALSE
X6	CAP	tlyA	11	L11L	S	L11L	S	1917972	FALSE	snp	snp	match	snp	S	FALSE	FALSE
Z10	DLM	fbiC	2565			2565_del_ggcctag:44	R	1305495	FALSE	nan	minor_indel	unique_to_2	minor_indel	R	TRUE	FALSE
Z10	DLM	fgd1	270	K270M	U	K270M	U	491591	FALSE	snp	snp	match	snp	U	FALSE	FALSE
Z10	LEV/MXF	gyrA	21	E21Q	S	E21Q	S	7362	FALSE	snp	snp	match	snp	S	FALSE	FALSE
Z10	LEV/MXF	gyrA	95	S95T	S	S95T	S	7585	FALSE	snp	snp	match	snp	S	FALSE	FALSE
Z10	LEV/MXF	gyrA	668	G668D	S	G668D	S	9304	FALSE	snp	snp	match	snp	S	FALSE	FALSE
Z10	RIF	rpoB	103	D103D	S	D103D	S	760115	FALSE	snp	snp	match	snp	S	FALSE	FALSE
Z10	AMI/CAP/KAN/STM	rrs	1089	c1089t:14	S			1472934	FALSE	minor_snp	nan	unique_to_1	minor_snp	S	TRUE	FALSE
Z10	CAP	tlyA	11	L11L	S	L11L	S	1917972	FALSE	snp	snp	match	snp	S	FALSE	FALSE
Z15	DLM	fbiC	2565			2565_del_ggcctag:46	R	1305495	FALSE	nan	minor_indel	unique_to_2	minor_indel	R	TRUE	FALSE
Z15	DLM	fgd1	320	F320F	S	F320F	S	491742	FALSE	snp	snp	match	snp	S	FALSE	FALSE
Z15	STM	gid	205	A205A	S	A205A	S	4407588	FALSE	snp	snp	match	snp	S	FALSE	FALSE
Z15	LEV/MXF	gyrA	21	E21Q	S	E21Q	S	7362	FALSE	snp	snp	match	snp	S	FALSE	FALSE
Z15	LEV/MXF	gyrA	95	S95T	S	S95T	S	7585	FALSE	snp	snp	match	snp	S	FALSE	FALSE
Z15	LEV/MXF	gyrA	668	G668D	S	G668D	S	9304	FALSE	snp	snp	match	snp	S	FALSE	FALSE
Z15	INH	katG	463	R463L	S	R463L	S	2154724	FALSE	snp	snp	match	snp	S	FALSE	FALSE
Z15	BDQ/CFZ	pepQ	94	K94N	U	K94N	U	2860137	FALSE	snp	snp	match	snp	U	FALSE	FALSE
Z15	PZA	pncA	65	S65S	S	S65S	S	2289047	FALSE	snp	snp	match	snp	S	FALSE	FALSE
Z15	RIF	rpoB	-61	c-61t	S	c-61t	S	759746	FALSE	snp	snp	match	snp	S	FALSE	FALSE
Z15	RIF	rpoB	876	G876G	S	G876G	S	762434	FALSE	snp	snp	match	snp	S	FALSE	FALSE
Z15	RIF	rpoB	1075	A1075A	S	A1075A	S	763031	FALSE	snp	snp	match	snp	S	FALSE	FALSE
Z15	CAP	tlyA	11	L11L	S	L11L	S	1917972	FALSE	snp	snp	match	snp	S	FALSE	FALSE
Z34	DLM	Rv2983	100	E100E	S	E100E	S	3339417	FALSE	snp	snp	match	snp	S	FALSE	FALSE
Z34	EMB	embB	355	L355L	S	L355L	S	4247578	FALSE	snp	snp	match	snp	S	FALSE	FALSE
Z34	EMB	embB	378	E378A	S	E378A	S	4247646	FALSE	snp	snp	match	snp	S	FALSE	FALSE
Z34	ETH	fabG1	1	fabG1@G241G&fabG1@c723t	U	fabG1@G241G&fabG1@c723t	U		FALSE	snp	snp	match	snp	U	FALSE	FALSE
Z34	ETH/INH	fabG1	241	G241G	S	G241G	S	1674162	FALSE	snp	snp	match	snp	S	FALSE	FALSE
Z34	DLM	fbiA	5	V5V	S	V5V	S	3640557	FALSE	snp	snp	match	snp	S	FALSE	FALSE
Z34	DLM	fgd1	320	F320F	S	F320F	S	491742	FALSE	snp	snp	match	snp	S	FALSE	FALSE
Z34	STM	gid	50	L50P	U	L50P	U	4408054	FALSE	snp	snp	match	snp	U	FALSE	FALSE
Z34	STM	gid	110	V110V	S	V110V	S	4407873	FALSE	snp	snp	match	snp	S	FALSE	FALSE
Z34	STM	gid	205	A205A	S	A205A	S	4407588	FALSE	snp	snp	match	snp	S	FALSE	FALSE
Z34	LEV/MXF	gyrA	21	E21Q	S	E21Q	S	7362	FALSE	snp	snp	match	snp	S	FALSE	FALSE
Z34	LEV/MXF	gyrA	95	S95T	S	S95T	S	7585	FALSE	snp	snp	match	snp	S	FALSE	FALSE
Z34	LEV/MXF	gyrA	384	A384V	S	A384V	S	8452	FALSE	snp	snp	match	snp	S	FALSE	FALSE
Z34	LEV/MXF	gyrA	614	I614I	S	I614I	S	9143	FALSE	snp	snp	match	snp	S	FALSE	FALSE
Z34	LEV/MXF	gyrA	653	L653L	S	L653L	S	9260	FALSE	snp	snp	match	snp	S	FALSE	FALSE
Z34	LEV/MXF	gyrA	668	G668D	S	G668D	S	9304	FALSE	snp	snp	match	snp	S	FALSE	FALSE
Z34	LEV/MXF	gyrB	291	M291I	S	M291I	S	6112	FALSE	snp	snp	match	snp	S	FALSE	FALSE
Z34	INH	katG	463	R463L	S	R463L	S	2154724	FALSE	snp	snp	match	snp	S	FALSE	FALSE
Z34	RIF	rpoB	1075	A1075A	S	A1075A	S	763031	FALSE	snp	snp	match	snp	S	FALSE	FALSE
Z34	LZD	rrl	982	g982a	U	g982a	U	1474639	FALSE	snp	snp	match	snp	U	FALSE	FALSE
Z34	CAP	tlyA	11	L11L	S	L11L	S	1917972	FALSE	snp	snp	match	snp	S	FALSE	FALSE
Z41	DLM	Rv2983	100	E100E	S	E100E	S	3339417	FALSE	snp	snp	match	snp	S	FALSE	FALSE
Z41	AMI/KAN	eis	4	T4T	S	T4T	S	2715321	FALSE	snp	snp	match	snp	S	FALSE	FALSE
Z41	EMB	embB	378	E378A	S	E378A	S	4247646	FALSE	snp	snp	match	snp	S	FALSE	FALSE
Z41	EMB	embB	513	G513G	S	G513G	S	4248052	FALSE	snp	snp	match	snp	S	FALSE	FALSE
Z41	DLM	fbiA	5	V5V	S	V5V	S	3640557	FALSE	snp	snp	match	snp	S	FALSE	FALSE
Z41	DLM	fgd1	320	F320F	S	F320F	S	491742	FALSE	snp	snp	match	snp	S	FALSE	FALSE
Z41	STM	gid	110	V110V	S	V110V	S	4407873	FALSE	snp	snp	match	snp	S	FALSE	FALSE
Z41	STM	gid	205	A205A	S	A205A	S	4407588	FALSE	snp	snp	match	snp	S	FALSE	FALSE
Z41	LEV/MXF	gyrA	21	E21Q	S	E21Q	S	7362	FALSE	snp	snp	match	snp	S	FALSE	FALSE
Z41	LEV/MXF	gyrA	95	S95T	S	S95T	S	7585	FALSE	snp	snp	match	snp	S	FALSE	FALSE
Z41	LEV/MXF	gyrA	384	A384V	S	A384V	S	8452	FALSE	snp	snp	match	snp	S	FALSE	FALSE
Z41	LEV/MXF	gyrA	614	I614I	S	I614I	S	9143	FALSE	snp	snp	match	snp	S	FALSE	FALSE
Z41	LEV/MXF	gyrA	653	L653L	S	L653L	S	9260	FALSE	snp	snp	match	snp	S	FALSE	FALSE
Z41	LEV/MXF	gyrA	668	G668D	S	G668D	S	9304	FALSE	snp	snp	match	snp	S	FALSE	FALSE
Z41	LEV/MXF	gyrB	291	M291I	S	M291I	S	6112	FALSE	snp	snp	match	snp	S	FALSE	FALSE
Z41	INH	katG	463	R463L	S	R463L	S	2154724	FALSE	snp	snp	match	snp	S	FALSE	FALSE
Z41	RIF	rpoB	1075	A1075A	S	A1075A	S	763031	FALSE	snp	snp	match	snp	S	FALSE	FALSE
Z41	CAP	tlyA	11	L11L	S	L11L	S	1917972	FALSE	snp	snp	match	snp	S	FALSE	FALSE

### Sheet: dictionary
Table giving all mutations detected for the samples with good assemblies in both platforms
The suffix _1 indicates Illumina, whilst _2 indicates ONT
Columns
drug	antibiotics effected by this mutation
gene	name of the gene in which the mutation is found
gene_position	amino acid position within gene
mutation	the actual mutation
prediction	the drug susceptibility prediction based on the mutation
nucleotide_position	the nucleotide basepair position associated with the mutation (for indels this is the first base)
repeated_position_warning	True if multiple mutations seem to effect the same nucleotide positions
mut_kind	one of snp, minor snp, indel, minor indel. Note that snp is used to include any simple amino acid mutation. mut_kind_1/mut_kind_2 are specific to each platform, whilst mut_kind reports the present value when one of the platforms is null
mut_diff	describes the difference between the two platforms: match, homo_minor_mismatch (one platform has a minor call whilst the other is major), unique_to_1, unique_to_2, mismatch (for something more complex)
mut_effect	same as "prediction" but gives the more significant prediction of the two (using R>U>F>S)
is_diff	True if platforms disagree on the mutation
secondary_effect	True if this same mutation has a bigger impact on other drugs (e.g. causes resistance to another drug, but only a U call here)
