## supplement_table_5 for "Validation of an optimised Oxford Nanopore sequencing workflow versus Illumina for mycobacteria from primary MGIT culture"

### Sheet: supp_mat_6_plus_masq_summary
sample	n_snps	nulls_1 (kbs)	nulls_2 (kbs)
BCG	1	93	96
H2	0	0	2
H3	0	0	2
M2	0	993	13
M6	0	7	10
M9	0	1	5
M13	0	14	17
M14	1	10	16
M31	0	7	12
M39	0	1	6
M41	0	13	17
M44	0	24	29
M51	0	31	34
M52	0	17	20
M56	1	13	18
M72	0	12	16
M75	0	9	12
Q3	0	31	34
Q5	1	23	25
Q7	0	2278	3112
Q8	0	8	11
Q10	0	12	15
Q11	0	12	15
Q15	0	4	10
Q16	0	2574	13
Q19	0	7	14
Q22	0	24	30
Q25	0	11	16
Q26	0	17	23
Q40	7	20	23
Q55	0	11	13
Q61	0	13	16
X6	0	1	5
X13	0	39	11
X20	0	6	9
X24	0	5	11
X28	0	15	80
X29	1	22	78
X42	0	12	36
X43	0	7	9
X44	0	19	23
X46	0	9	16
X47	0	73	91
X51	0	6	10
Z10	1	13	18
Z15	0	6	11
Z34	1	10	13
Z35	0	2441	19
Z41	1	8	14

### Sheet: dictionary
SNP distances between platforms on the same samples
This is after applying the genome mask
Columns use the suffix _1 to indicate Illumina, and _2 to indicate ONT
Columns
n_snps	SNP distance between platforms
nulls (kbs)	number of N's in the fasta file. This includes N's due to deletions
Note
BCG, H2, H3, X54, X55 are h37rv controls
